# Gemcitabine plus nab-paclitaxel preserves skeletal and cardiac mass and function in a murine model of pancreatic cancer cachexia

**DOI:** 10.1101/2023.04.15.536434

**Authors:** Ashok Narasimhan, Daenique H.A Jengelley, Joshua R. Huot, Tara S. Umberger, Emma H. Doud, Amber L Mosley, Meijing Wang, Xiaoling Zhong, Brittany R. Counts, Joseph E. Rupert, Andrew R Young, Andrea Bonetto, Daniel J Horan, Alexander G. Robling, Melissa L. Fishel, Mark R. Kelley, Leonidas G. Koniaris, Teresa A. Zimmers

**Author notes:** Correspondence: Teresa A. Zimmers, PhD, 2730 S. Moody Ave, Portland, OR 97201.

## Abstract

More than 85% of patients with pancreatic ductal adenocarcinoma (PDAC) suffer from cachexia, a debilitating syndrome characterized by the loss of muscle and fat and remains an unmet medical need. While chemotherapy remains an effective treatment option, it can also induce weight and muscle loss in patients with cancer. Gemcitabine combined with nab paclitaxel (GnP) is a first line treatment option for patients with PDAC but GnP’s effect on cachexia has not been comprehensively investigated. We interrogated the effects of GnP in a murine model of pancreatic cancer cachexia. Mice were orthotopically implanted with the cachexia inducing pancreatic cell line (KPC) and were administered GnP or vehicle. The controls underwent sham surgery. We defined GnP effects on cachexia and tumor burden by evaluating muscle and cardiac mass and function, fat mass, bone morphometry, and hematology measurements. We completed RNA sequencing and deep proteome profiling in skeletal and cardiac muscle. KPC+GnP reduced tumor burden over 50% and increased survival compared to KPC. KPC vehicle group had more than 15% muscle mass loss and decreased left ventricular mass, this was not present in KPC+GnP when compared to controls. RNA Seq and deep proteomics analyses suggested that muscle and cardiac dysfunction pathways activated in KPC group were either reversed or decreased in KPC+GnP. In all, our data suggests that GnP protects against muscle and cardiac wasting in an experimental model of PDAC cachexia.

**Graphical Abstract.**
