## Supplemental Table 2 for "Gemcitabine plus nab-paclitaxel preserves skeletal and cardiac mass and function in a murine model of pancreatic cancer cachexia"

### Sheet: Sheet1
Supplementary Table S2. Significant pathways identified for KPC vs. sham_skeletal muscle
Ingenuity Canonical Pathways	p-value	Ratio	z-score	Molecules
CREB Signaling in Neurons	0.00851138	0.235	-6.058	ACKR3,ACKR4,ADCY1,ADCY2,ADCY3,ADCY6,ADCY7,ADCY8,ADGRA2,ADGRA3,ADGRB2,ADGRE1,Adgre4,ADGRG1,ADGRL1,ADGRL3,ADRA1B,AGTR1,AKT1,APLNR,ATF4,BMP6,CACNA1A,CACNA1C,CACNA1G,CACNA1I,CACNA2D2,CACNA2D4,CACNB3,CACNB4,CACNG1,CALCR,Calm1 (includes others),CAMK2A,CCR7,CELSR2,CMKLR1,CREB3,CREB5,CRHR2,CX3CR1,EDNRA,F2R,F2RL1,FFAR4,FGFR3,FGFR4,FZD1,FZD10,FZD2,FZD9,GNA12,GNA13,GNAZ,GNB1,GNB4,GNB5,GNG10,GNG11,GNG7,GPR10…
Oxidative Phosphorylation	0.000120226	0.349	-5.84	ATP5MC1,ATP5MC3,ATP5MF,ATP5PF,ATPAF1,COX11,COX4I2,COX5A,COX7A1,COX7A2,Cox8b,CYC1,CYCS,NDUFA1,NDUFA11,NDUFA13,NDUFA5,NDUFA8,NDUFAB1,NDUFB10,NDUFB2,NDUFB3,NDUFB5,NDUFB6,NDUFB7,NDUFB8,NDUFB9,NDUFS1,NDUFS6,NDUFS8,NDUFV2,NDUFV3,SDHB,SDHD,SURF1,UQCR11,UQCRC1,UQCRQ
GP6 Signaling Pathway	7.4131e-07	0.384	-5.485	AKT1,Calm1 (includes others),COL11A1,COL11A2,COL12A1,COL13A1,COL15A1,COL16A1,COL18A1,COL1A1,COL1A2,COL22A1,COL24A1,COL26A1,COL27A1,COL3A1,COL4A1,COL4A2,COL4A3,COL4A4,COL4A5,COL5A1,COL5A2,COL5A3,COL6A1,COL6A2,COL6A3,COL6A5,COL6A6,COL8A1,COL8A2,COL9A1,FYN,GSK3B,ITPR1,LAMA4,LAMB1,LYN,PDPK1,PIK3C2B,PIK3C3,PIK3CD,PIK3R1,PIK3R3,PIK3R6,PLCG2,PRKCH,RASGRP2
Synaptogenesis Signaling Pathway	2.45471e-05	0.292	-4.529	ADCY1,ADCY2,ADCY3,ADCY6,ADCY7,ADCY8,AKT1,ATF4,BET1L,CACNB3,CACNB4,CACNG1,Calm1 (includes others),CAMK2A,CDH11,CDH13,CDH15,CDH19,CDH2,CDH22,CDH4,CHN1,CNTNAP1,COMP,CPLX2,CREB3,CREB5,DLG4,EFNA2,EFNA4,EFNB1,EFNB3,EIF4EBP1,EIF4EBP3,EPHA3,EPHA4,EPHA7,EPHB1,EPHB2,EPHB3,FYN,GOSR2,GRIA1,GRIA3,GRM1,GSK3B,HRAS,ITPR1,ITSN2,LIMK1,LRP1,LYN,MTOR,NAP1L1,NAPA,NAPB,NLGN2,PIK3C2B,PIK3C3,PIK3CD,PIK3R1,PIK3R3,PIK3R6,…
Breast Cancer Regulation by Stathmin1	0.00446684	0.239	-4.528	ACKR3,ACKR4,ADGRA2,ADGRA3,ADGRB2,ADGRE1,Adgre4,ADGRG1,ADGRL1,ADGRL3,ADRA1B,AGTR1,ANKHD1/ANKHD1-EIF4EBP3,APLNR,ARHGEF10,ARHGEF15,ARHGEF18,ARHGEF19,ARHGEF4,ARHGEF6,ARHGEF9,ATF4,AURKA,BMP6,CALCR,CAMK1,CAMK1G,CAMK2A,CCND1,CCND2,CCR7,CDK2,CELSR2,CMKLR1,CREB3,CREB5,CRHR2,CX3CR1,E2F1,E2F2,E2F3,E2F4,E2F7,EDNRA,F2R,F2RL1,FFAR4,FZD1,FZD10,FZD2,FZD9,GNA13,GNB1,GNB4,GNB5,GNG10,GNG11,GNG7,GPR108,GPR153,GPR155…
Colorectal Cancer Metastasis Signaling	5.62341e-06	0.312	-4.5	ADCY1,ADCY2,ADCY3,ADCY6,ADCY7,ADCY8,AKT1,BCL2L1,BIRC5,CASP9,CCND1,E2F4,FZD1,FZD10,FZD2,FZD9,GNB1,GNB4,GNB5,GNG10,GNG11,GNG7,GSK3B,HRAS,IL6R,IL6ST,JUN,LRP1,LRP6,MMP13,MMP15,MMP16,MMP17,MMP2,MMP23B,MYC,NOS2,PIK3C2B,PIK3C3,PIK3CD,PIK3R1,PIK3R3,PIK3R6,PRKAG2,RAC3,RALGDS,RAP2A,RAP2B,RASD1,RELA,RHOB,RHOBTB1,RHOBTB2,RHOD,RHOH,RHOU,RND3,SIAH1,SMAD3,SMAD4,SMO,SOS1,SRC,STAT1,STAT3,TCF4,TGFB1,TGFB2,TGFB3,TG…
Phospholipase C Signaling	0.00162181	0.271	-4.243	ADCY1,ADCY2,ADCY3,ADCY6,ADCY7,ADCY8,ARHGEF10,ARHGEF15,ARHGEF18,ARHGEF19,ARHGEF4,ARHGEF6,ARHGEF9,ATF4,Calm1 (includes others),CHP1,CREB3,CREB5,FYN,GNA13,GNB1,GNB4,GNB5,GNG10,GNG11,GNG7,HDAC7,HDAC9,HMOX1,HRAS,ITGA1,ITGA4,ITGA9,ITGAV,ITPR1,LYN,MEF2C,MYL12A,MYL3,MYL9,NAPEPLD,NFATC2,NFATC4,PLA2G4A,PLCB1,PLCD3,PLCD4,PLCE1,PLCG2,PLD2,PLD4,PLD5,PPP1R12A,PPP1R14A,PRKCH,RAC3,RAF1,RALGDS,RAP2A,RAP2B,RASD1,R…
Glioblastoma Multiforme Signaling	1.69824e-06	0.352	-4.143	AKT1,CCND1,CDK2,CDKN1A,E2F1,E2F2,E2F3,E2F4,E2F7,FOXO1,FZD1,FZD10,FZD2,FZD9,GSK3B,HRAS,IGF1,IGF1R,ITPR1,MTOR,MYC,PDGFB,PDGFRA,PDGFRB,PIK3C2B,PIK3C3,PIK3CD,PIK3R1,PIK3R3,PIK3R6,PLCB1,PLCD3,PLCD4,PLCE1,PLCG2,PLCL1,RAC3,RAF1,RAP2A,RAP2B,RASD1,RB1,RHOB,RHOBTB1,RHOBTB2,RHOD,RHOH,RHOU,RND3,SMO,SOS1,SRC,TSC1,WNT10B,WNT16,WNT5A,WNT5B,WNT9A
Integrin Signaling	0.000812831	0.286	-3.983	ACTA2,ACTC1,ACTG1,AKT1,ARHGAP26,CAPN10,CAPN6,CAV1,FYN,GSK3B,GSN,HRAS,ITGA1,ITGA11,ITGA4,ITGA8,ITGA9,ITGAV,ITGB6,ITGB7,ITGB8,LIMS1,MYL12A,MYL9,MYLK2,MYLK3,NCK2,NEDD9,PARVA,PDGFB,PFN1,PIK3C2B,PIK3C3,PIK3CD,PIK3R1,PIK3R3,PIK3R6,PIKFYVE,PLCG2,PPP1R12A,PXN,RAC3,RAF1,RAP2A,RAP2B,RAPGEF1,RASD1,RHOB,RHOBTB1,RHOBTB2,RHOD,RHOH,RHOU,RND3,SOS1,SRC,TNK2,TSPAN2,TSPAN3,VASP,WIPF1
Hepatic Fibrosis Signaling Pathway	2.13796e-09	0.323	-3.857	ACTA2,ACVR1,ACVR1B,AGT,AGTR1,AKT1,ATF4,BCL2,CACNA1A,CACNA1C,Calm1 (includes others),CCDC88A,CCL2,CCND1,CEBPB,COL11A2,COL18A1,COL1A1,COL1A2,COL3A1,COL5A3,CREB3,CREB5,CYBB,DVL2,EDNRA,FOXO1,FZD1,FZD10,FZD2,FZD9,GLI1,GLI2,GLI3,GLIS2,GSK3B,HRAS,IL1B,IL1R1,IL1RL2,IL33,IRAK1,IRAK4,IRS2,ITGA1,ITGA4,ITGA9,ITGAV,JUN,KDR,KLF9,LRP6,MAP2K3,MAP2K6,MMP13,MTOR,MYC,MYL12A,MYL3,MYL9,MYLK2,MYLK3,NFKBIA,NFKBIB,NGFR,…
Signaling by Rho Family GTPases	0.00630957	0.261	-3.677	ACTA2,ACTC1,ACTG1,ARHGEF10,ARHGEF15,ARHGEF18,ARHGEF19,ARHGEF4,ARHGEF6,ARHGEF9,CDC42EP1,CDC42EP2,CDC42EP5,CDH11,CDH13,CDH15,CDH19,CDH2,CDH22,CDH4,CIT,CLIP1,CYBB,GNA12,GNA13,GNAZ,GNB1,GNB4,GNB5,GNG10,GNG11,GNG7,ITGA1,ITGA4,ITGA9,ITGAV,JUN,LIMK1,MAP3K12,MYL12A,MYL3,MYL9,PI4KA,PIK3C2B,PIK3C3,PIK3CD,PIK3R1,PIK3R3,PIK3R6,PIKFYVE,PPP1R12A,RAC3,RAF1,RELA,RHOB,RHOBTB1,RHOBTB2,RHOD,RHOH,RHOU,RND3,ROCK2,SLC…
PCP pathway	0.00354813	0.35	-3.578	CTHRC1,DAAM1,DVL2,EFNB1,FZD1,FZD10,FZD2,FZD9,JUN,LGR4,PFN1,ROCK2,ROR2,RSPO3,SMO,VANGL1,WNT10B,WNT16,WNT5A,WNT5B,WNT9A
Actin Cytoskeleton Signaling	0.00416869	0.269	-3.539	ABI2,ACTA2,ACTC1,ACTG1,ARHGAP24,ARHGEF4,ARHGEF6,CSK,CYFIP2,F2R,FGD1,FGD3,FGF11,FGF16,FGF18,FGF6,FGF7,FLNA,FN1,GNA12,GNA13,GSN,HRAS,IQGAP2,ITGA1,ITGA4,ITGA9,ITGAV,LIMK1,MYH10,MYH14,MYH2,MYL12A,MYL3,MYL9,MYLK2,MYLK3,PDGFB,PFN1,PIK3C2B,PIK3C3,PIK3CD,PIK3R1,PIK3R3,PIK3R6,PPP1R12A,PXN,RAC3,RAF1,RAP2A,RAP2B,RASD1,ROCK2,SLC9A1,SOS1,SSH1,SSH2,TIAM1,VAV2,VAV3,WASF1
Cardiac Hypertrophy Signaling	5.7544e-07	0.329	-3.491	ADCY1,ADCY2,ADCY3,ADCY6,ADCY7,ADCY8,ADRA1B,AKT1,CACNA1A,CACNA1C,Calm1 (includes others),CHP1,EIF2B1,EIF2B3,EIF2B4,EIF2B5,GNA12,GNA13,GNAZ,GNB1,GNB4,GNB5,GNG10,GNG11,GNG7,GSK3B,HRAS,HSPB1,IGF1,IGF1R,IL6R,IRS1,JUN,MAP2K3,MAP2K6,MAP3K12,MAP3K14,MAP3K5,MAP3K6,MAP3K8,MAPKAPK3,MEF2C,MTOR,MYL12A,MYL3,MYL9,NFATC4,PIK3C2B,PIK3C3,PIK3CD,PIK3R1,PIK3R3,PIK3R6,PLCB1,PLCD3,PLCD4,PLCE1,PLCG2,PLCL1,PRKAG2,RAC3,R…
PAK Signaling	0.030903	0.274	-3.4	ARHGEF6,EPHA3,EPHB3,HRAS,ITGA1,ITGA4,ITGA9,ITGAV,LIMK1,MYL12A,MYL3,MYL9,NCK2,PAK1IP1,PDGFB,PDGFRA,PDGFRB,PIK3C2B,PIK3C3,PIK3CD,PIK3R1,PIK3R3,PIK3R6,PXN,RAF1,RAP2A,RAP2B,RASD1,SOS1
Factors Promoting Cardiogenesis in Vertebrates	0.0123027	0.273	-3.363	ACVR1,ACVR1B,ATF4,BMP1,BMP2,BMP5,BMP6,CAMK2A,CCND1,CREB3,CREB5,FZD1,FZD10,FZD2,FZD9,GSK3B,LRP1,LRP6,MEF2C,MYC,PLCB1,PLCD3,PLCD4,PLCE1,PLCG2,PLCL1,PRKCH,ROCK2,SMAD4,SMO,TCF4,TGFB1,TGFB2,TGFB3,TGFBR1,TGFBR3,WNT10B,WNT16,WNT5A,WNT5B,WNT9A
Cardiac Hypertrophy Signaling (Enhanced)	2.69153e-06	0.28	-3.157	ACE,ACVR1,ACVR1B,ADCY1,ADCY2,ADCY3,ADCY6,ADCY7,ADCY8,ADRA1B,AGT,AGTR1,AKT1,ATP2A3,CACNA1A,CACNA1C,Calm1 (includes others),CAMK2A,CHP1,CSF2RB,CYBB,DVL2,Eda,EDNRA,EIF2B1,EIF2B3,EIF2B4,EIF2B5,EIF4EBP1,FGF11,FGF16,FGF18,FGF6,FGF7,FGFR3,FGFR4,FICD,FZD1,FZD10,FZD2,FZD9,GNA12,GNA13,GNB1,GNG11,GNG7,GSK3B,HDAC7,HDAC9,HRAS,HSPB1,HSPB2,HSPB3,HSPB7,IGF1,IGF1R,IL10RB,IL13RA1,IL15,IL17D,IL17RD,IL1B,IL1R1,IL1RL…
Tumor Microenvironment Pathway	7.07946e-07	0.352	-3.048	AKT1,ARG1,BCL2,CCL2,CCND1,CD274,CD44,CFLAR,COL1A1,COL1A2,CSF1,CSPG4,CXCL12,FGF11,FGF16,FGF18,FGF6,FGF7,FN1,FOXO1,FOXO3,FOXO6,HGF,HLA-A,HLA-G,HRAS,IGF1,IL1B,IL6R,JUN,MAP3K14,MMP13,MMP15,MMP16,MMP17,MMP2,MMP23B,MYC,NOS2,PDGFB,PIK3C2B,PIK3C3,PIK3CD,PIK3R1,PIK3R3,PIK3R6,PLAU,RAF1,RAP2A,RAP2B,RASD1,RELA,SLC16A1,SLC1A4,SLC2A1,STAT3,TGFB1,TGFB2,TGFB3,TIAM1,TNC,VEGFC
Calcium Signaling	0.00724436	0.267	-3.042	ACTA2,ACTC1,AKAP5,ATF4,ATP2A3,ATP2B3,ATP2B4,CACNA1A,CACNA1C,CACNA1G,CACNA1I,CACNA2D2,CACNA2D4,CACNB3,CACNB4,CACNG1,Calm1 (includes others),CAMK1,CAMK1G,CAMK2A,CAMKK1,CAMKK2,CASQ1,CASQ2,CHP1,CHRNA2,CHRNE,CREB3,CREB5,GRIA1,GRIA3,HDAC7,HDAC9,ITPR1,MEF2C,MYH10,MYH14,MYH2,MYL3,MYL9,NFATC2,NFATC4,PNCK,PRKAG2,RAP2A,RAP2B,RCAN1,RCAN2,RCAN3,SLC8A1,SLC8A2,TNNT2,Tpm4,TRPC1,TRPC3
Sperm Motility	0.0234423	0.251	-2.982	ABHD3,AXL,CACNA1G,Calm1 (includes others),CATSPER2,CLK1,CLK2,CLK4,CNGA3,CSF1R,CSK,DDR2,EPHA3,EPHA4,EPHB1,EPHB2,EPHB3,FGFR3,FGFR4,FLT3LG,FRK,FYN,GUCY1A2,IGF1R,INSR,ITPR1,KDR,LCAT,LYN,MAP2K3,MAP2K6,MUSK,PDE4A,PDGFRA,PDGFRB,PEAK1,PLA2G4A,PLA2R1,PLCB1,PLCD3,PLCD4,PLCE1,PLCG2,PLCL1,PNPLA8,PRKAG2,PRKCH,PRKG1,RET,ROR2,SLC12A2,SRC,SRMS,TEC,TEK,TNK2
Actin Nucleation by ARP-WASP Complex	0.0190546	0.296	-2.84	GNA12,HRAS,ITGA1,ITGA4,ITGA9,ITGAV,NCK2,PPP1R12A,RAC3,RAP2A,RAP2B,RASD1,RHOB,RHOBTB1,RHOBTB2,RHOD,RHOH,RHOU,RND3,ROCK2,SOS1,VASP,WASF1,WIPF1
Dendritic Cell Maturation	0.0269153	0.255	-2.832	AKT1,ATF4,B2M,CCR7,CD83,COL11A2,COL18A1,COL1A1,COL1A2,COL3A1,COL5A3,CREB3,CREB5,DDR2,FCGR1A,FSCN1,FSCN2,HLA-A,HLA-DQB1,HLA-DRB5,IL15,IL1B,IL1RL2,IL33,LY75,MAP3K14,NFKBIA,NFKBIB,NGFR,PIK3C2B,PIK3C3,PIK3CD,PIK3R1,PIK3R3,PIK3R6,PLCB1,PLCD3,PLCD4,PLCE1,PLCG2,PLCL1,RELA,STAT1,STAT2,TLR3,TLR9,TNFRSF11B
UVA-Induced MAPK Signaling	0.000660693	0.337	-2.828	BCL2L1,CASP9,CYCS,HRAS,JUN,MTOR,PARP10,PARP12,PARP14,PARP16,PARP4,PARP8,PARP9,PIK3C2B,PIK3C3,PIK3CD,PIK3R1,PIK3R3,PIK3R6,PLCB1,PLCD3,PLCD4,PLCE1,PLCG2,PLCL1,RAP2A,RAP2B,RASD1,RPS6KA1,RPS6KA5,STAT1,TIPARP,TNKS
Ephrin B Signaling	0.00389045	0.333	-2.828	CXCL12,EFNB1,EFNB3,EPHB1,EPHB2,EPHB3,GNA12,GNA13,GNAZ,GNB1,GNB4,GNB5,GNG10,GNG11,GNG7,HRAS,ITSN2,LIMK1,NCK2,PXN,RAC3,ROCK2,VAV2,VAV3
Role of PKR in Interferon Induction and Antiviral Response	0.00524807	0.297	-2.828	CASP9,COLEC12,CYCS,DDX58,E2F1,EIF2AK2,FADD,FCGR1A,HSP90AB1,HSPA1A/HSPA1B,Hspa1b,IFIH1,IFNAR2,IL1B,IRF1,IRF9,JUN,MAP2K3,MAP2K6,NFKBIA,NFKBIB,NPM1,PDGFB,PDGFRB,PRKRA,RELA,SCARA3,SCARA5,SP1,STAT1,STAT2,STAT3,TLR3,TLR9,TRAF3
Ephrin Receptor Signaling	0.0120226	0.265	-2.828	AKT1,ANGPT1,ARHGEF15,ATF4,CREB3,CREB5,CXCL12,EFNA2,EFNA4,EFNB1,EFNB3,EPHA3,EPHA4,EPHA7,EPHB1,EPHB2,EPHB3,FYN,GNA12,GNA13,GNAZ,GNB1,GNB4,GNB5,GNG10,GNG11,GNG7,HRAS,ITGA1,ITGA4,ITGA9,ITGAV,LIMK1,MAP3K14,NCK2,PDGFB,PXN,RAC3,RAF1,RAP2A,RAP2B,RAPGEF1,RASD1,ROCK2,SDC2,SOS1,SRC,STAT3,VEGFC,WIPF1
Role of NFAT in Cardiac Hypertrophy	6.45654e-06	0.322	-2.794	ADCY1,ADCY2,ADCY3,ADCY6,ADCY7,ADCY8,AKAP5,AKT1,CACNA1A,CACNA1C,CACNA1G,CACNA1I,CACNA2D2,CACNA2D4,CACNB3,CACNB4,CACNG1,Calm1 (includes others),CAMK1,CAMK1G,CAMK2A,CHP1,GNB1,GNB4,GNB5,GNG10,GNG11,GNG7,GSK3B,HDAC7,HDAC9,HRAS,IGF1,IGF1R,IL6ST,ITPR1,MAP2K3,MAP2K6,MEF2C,NFATC4,PIK3C2B,PIK3C3,PIK3CD,PIK3R1,PIK3R3,PIK3R6,PLCB1,PLCD3,PLCD4,PLCE1,PLCG2,PLCL1,PRKAG2,PRKCH,RAF1,RAP2A,RAP2B,RASD1,RCAN1,RCAN2,…
SAPK/JNK Signaling	0.00562341	0.304	-2.785	DAXX,DUSP10,DUSP8,FADD,GADD45A,GNA12,GNA13,GNB1,GNG11,GNG7,HRAS,IRS1,JUN,MAP3K12,MAP3K5,MAP4K2,MAPK8IP1,MINK1,PIK3C2B,PIK3C3,PIK3CD,PIK3R1,PIK3R3,PIK3R6,RAC3,RAP2A,RAP2B,RASD1,SOS1,TRADD,TRAF2
Regulation Of The Epithelial Mesenchymal Transition In Development Pathway	0.00194984	0.333	-2.746	ADAM17,APH1A,BRCA1,DVL2,FZD1,FZD10,FZD2,FZD9,GLI1,GLI2,GLI3,GLIS2,GSK3B,PSEN1,PTCH2,PYGO1,RELA,S100A4,SMO,SNAI1,SNAI2,TCF4,TWIST1,WNT10B,WNT16,WNT5A,WNT5B,WNT9A
White Adipose Tissue Browning Pathway	2.95121e-05	0.349	-2.714	ADCY1,ADCY2,ADCY3,ADCY6,ADCY7,ADCY8,ANGPT2,ATF4,CACNA1A,CACNA1C,CACNA1G,CACNA1I,CACNA2D2,CACNA2D4,CACNB3,CACNB4,CACNG1,CAMKK2,CEBPB,CREB3,CREB5,DIO2,FGFR3,FGFR4,FNDC5,FOXC2,GUCY1A2,KDR,LDHA,LDHB,LDHD,NDN,NRF1,PRDM16,PRKAA2,PRKAB1,PRKAG2,PRKAG3,PRKG1,RARA,RARB,RARG,RXRG,SIRT1,SLC16A1
Paxillin Signaling	0.0389045	0.269	-2.683	ACTA2,ACTC1,ACTG1,ARHGEF6,CSK,HRAS,ITGA1,ITGA11,ITGA4,ITGA8,ITGA9,ITGAV,ITGB6,ITGB7,ITGB8,NCK2,PARVA,PIK3C2B,PIK3C3,PIK3CD,PIK3R1,PIK3R3,PIK3R6,PXN,RAP2A,RAP2B,RASD1,SOS1,SRC
IL-8 Signaling	0.000239883	0.3	-2.661	AKT1,ANGPT1,ANGPT2,BCL2,BCL2L1,CCND1,CCND2,CYBB,EIF4EBP1,GNA12,GNA13,GNB1,GNB4,GNB5,GNG10,GNG11,GNG7,HMOX1,HRAS,IRAK1,IRAK4,ITGAV,JUN,KDR,LASP1,LIMK1,MMP2,MTOR,MYL9,NAPEPLD,NFKBIB,PIK3C2B,PIK3C3,PIK3CD,PIK3R1,PIK3R3,PIK3R6,PLD2,PLD4,PLD5,PRKCH,RAC3,RAF1,RAP2A,RAP2B,RASD1,RELA,RHOB,RHOBTB1,RHOBTB2,RHOD,RHOH,RHOU,RND3,ROCK2,SRC,TEK,VASP,VCAM1,VEGFC
Melanocyte Development and Pigmentation Signaling	0.00288403	0.319	-2.646	ADCY1,ADCY2,ADCY3,ADCY6,ADCY7,ADCY8,ATF4,BCL2,CREB3,CREB5,HRAS,KITLG,MITF,PIK3C2B,PIK3C3,PIK3CD,PIK3R1,PIK3R3,PIK3R6,PLCG2,PRKAG2,RAF1,RAP2A,RAP2B,RASD1,RPS6KA1,RPS6KA5,SOS1,SOX10,SRC
IL-15 Production	0.00123027	0.314	-2.596	AXL,CLK1,CLK2,CLK4,CSF1R,CSK,DDR2,EPHA3,EPHA4,EPHB1,EPHB2,EPHB3,FGFR3,FGFR4,FLT3LG,FRK,FYN,IGF1R,IL15,INSR,IRF1,KDR,LYN,MAP2K3,MAP2K6,MUSK,PDGFRA,PDGFRB,PEAK1,RELA,RET,ROR2,SRC,SRMS,STAT1,TEC,TEK,TNK2
Sonic Hedgehog Signaling	0.042658	0.345	-2.53	DYRK1B,GLI1,GLI2,GLI3,GLIS2,GSK3B,HHIP,PRKAG2,PTCH2,SMO
Systemic Lupus Erythematosus In B Cell Signaling Pathway	1.38038e-05	0.302	-2.525	AKT1,BCL10,BCL2,BCL2L1,Calm1 (includes others),CARD11,CCND1,CCND2,CD19,CD72,CHP1,CSK,Eda,FOXO1,FOXO3,FOXO6,FYN,GSK3B,HRAS,IFIH1,IFIT2,IFIT3,IFNAR2,IL15,IL17D,IL1B,IL33,IL6R,IL6ST,INPP5J,INPP5K,INPPL1,IRAK1,IRAK4,IRF5,IRF7,IRF9,JUN,LYN,MAP3K14,MCL1,MTOR,MYC,NFATC2,NFATC4,PDPK1,PIK3AP1,PIK3C2B,PIK3C3,PIK3CD,PIK3R1,PIK3R3,PIK3R6,PLCG2,PRKCH,RAC3,RAF1,RAP2A,RAP2B,RASD1,RASGRP2,RASGRP3,RELA,SOS1,SRC,S…
14-3-3-mediated Signaling	0.00323594	0.299	-2.502	AKT1,FOXO1,GSK3B,HRAS,JUN,MAP3K5,PIK3C2B,PIK3C3,PIK3CD,PIK3R1,PIK3R3,PIK3R6,PLCB1,PLCD3,PLCD4,PLCE1,PLCG2,PLCL1,PRKCH,RAF1,RAP2A,RAP2B,RASD1,RPS6KA1,SNCA,SRC,TRAF2,TSC1,TUBA1A,TUBA1B,TUBA1C,TUBB2A,TUBB2B,TUBB3,TUBB4A,TUBB4B,VIM,YWHAQ
Macropinocytosis Signaling	0.0165959	0.303	-2.5	CSF1,CSF1R,HGF,HRAS,ITGB6,ITGB7,ITGB8,NGF,PDGFB,PIK3C2B,PIK3C3,PIK3CD,PIK3R1,PIK3R3,PIK3R6,PLCG2,PRKCH,RAB34,RAP2A,RAP2B,RASD1,SRC,USP6NL
Apelin Liver Signaling Pathway	0.000467735	0.5	-2.496	AGT,APLN,APLNR,COL11A2,COL18A1,COL1A1,COL1A2,COL3A1,COL5A3,EDN3,GSK3B,IRS1,PDGFRB
Estrogen Receptor Signaling	1.25893e-05	0.293	-2.475	ADCY1,ADCY2,ADCY3,ADCY6,ADCY7,ADCY8,AGT,AKT1,ATF4,ATP5MC1,BCL2,CACNA1A,CACNA1C,CAV1,CCND1,CDKN1A,CREB3,CREB5,CYC1,DLG4,EIF2B1,EIF2B3,EIF2B4,EIF2B5,EIF4EBP1,FBXO32,FOXO1,FOXO3,FOXO6,GNA12,GNA13,GNAZ,GNB1,GNG11,GNG7,GPS2,GSK3B,HES1,HRAS,HSP90AB1,IGF1,IGF1R,JUN,LIMK1,MDK,MED10,MED13L,MED15,MMP13,MMP15,MMP16,MMP17,MMP2,MMP23B,MTOR,MYC,MYL12A,MYL3,MYL9,NRF1,PIK3C2B,PIK3C3,PIK3CD,PIK3R1,PIK3R3,PIK3R6,P…
Mouse Embryonic Stem Cell Pluripotency	0.0123027	0.291	-2.414	AKT1,DVL2,FOXD3,FZD1,FZD10,FZD2,FZD9,GSK3B,HRAS,ID1,ID2,ID4,IL6ST,LIFR,MYC,PIK3C2B,PIK3C3,PIK3CD,PIK3R1,PIK3R3,PIK3R6,RAF1,RAP2A,RAP2B,RASD1,SMAD4,SMO,SOS1,STAT3,TCF4
Adrenomedullin signaling pathway	0.0380189	0.249	-2.412	ADCY1,ADCY2,ADCY3,ADCY6,ADCY7,ADCY8,ADM,AKT1,ARNT,BCL2,Calm1 (includes others),CEBPB,CSK,CTH,GSK3B,GUCY1A2,HRAS,IL1B,IL33,ITPR1,KCNH2,KCNN3,MAP2K3,MAP2K6,MMP2,MYLK2,MYLK3,PIK3C2B,PIK3C3,PIK3CD,PIK3R1,PIK3R3,PIK3R6,PLCB1,PLCD3,PLCD4,PLCE1,PLCG2,PLCL1,PRKAG2,PRKG1,RAF1,RAP2A,RAP2B,RASD1,RELA,RXRG,SMARCC2,SOS1
Antiproliferative Role of Somatostatin Receptor 2	0.0354813	0.286	-2.324	CDKN1A,CTH,GNB1,GNB4,GNB5,GNG10,GNG11,GNG7,GUCY1A2,HRAS,NOS1,PIK3C2B,PIK3C3,PIK3CD,PIK3R1,PIK3R3,PIK3R6,RAP2A,RAP2B,RASD1,SMARCC2,SRC
VEGF Signaling	0.000812831	0.333	-2.294	ACTA2,ACTC1,ACTG1,AKT1,ARNT,BCL2,BCL2L1,EIF1AX,EIF2B1,EIF2B3,EIF2B4,EIF2B5,EIF2S2,FOXO1,FOXO3,HRAS,KDR,PIK3C2B,PIK3C3,PIK3CD,PIK3R1,PIK3R3,PIK3R6,PLCG2,PXN,RAF1,RAP2A,RAP2B,RASD1,ROCK2,SOS1,SRC,VEGFC
GDNF Family Ligand-Receptor Interactions	0.00398107	0.329	-2.294	DOK2,DOK4,DOK5,GDNF,GFRA1,GFRA2,GFRA4,HRAS,IRS1,IRS2,ITPR1,JUN,PIK3C2B,PIK3C3,PIK3CD,PIK3R1,PIK3R3,PIK3R6,PLCG2,RAF1,RAP2A,RAP2B,RASD1,RET,SOS1
Relaxin Signaling	0.00489779	0.285	-2.294	ADCY1,ADCY2,ADCY3,ADCY6,ADCY7,ADCY8,AKT1,CTH,FICD,GNA12,GNA13,GNAZ,GNB1,GNB4,GNB5,GNG10,GNG11,GNG7,GUCY1A2,JUN,MPPE1,NAPEPLD,NFKBIA,NFKBIB,NOS2,PDE10A,PDE4A,PDE5A,PDE7A,PDE7B,PDE8A,PDE8B,PIK3C2B,PIK3C3,PIK3CD,PIK3R1,PIK3R3,PIK3R6,PRKAG2,RELA,SMARCC2,SMPDL3A,SMPDL3B
Osteoarthritis Pathway	2.23872e-06	0.327	-2.292	ACVRL1,ADAMTS5,ALPL,ANXA2,ANXA5,ATF4,BMP2,CASP9,CASQ1,CEBPB,CREB3,CREB5,CTNNA1,DCN,DDIT4,DDR2,FADD,FGF18,FGFR3,FN1,FOXO3,FRZB,FZD1,FZD10,FZD2,FZD9,GLI1,GLI2,GLI3,GLIS2,HES1,HTRA1,IL1B,IL1R1,IL1RL2,ITGA1,ITGA4,ITGA9,ITGAV,LRP1,MEF2C,MMP13,MTOR,MYBBP1A,NOS2,P2RX7,PPARD,PRKAA2,PRKAB1,PRKAG2,PRKAG3,PTCH2,PTHLH,RELA,S100A9,S1PR2,S1PR3,SDC4,SIRT1,SMAD3,SMAD4,SMAD6,SMAD7,SMO,SOX9,SP1,SPHK1,TCF4,TGFB1,TG…
GNRH Signaling	0.0141254	0.266	-2.197	ADCY1,ADCY2,ADCY3,ADCY6,ADCY7,ADCY8,ATF4,CACNA1A,CACNA1C,CACNA1G,CACNA1I,CACNA2D2,CACNA2D4,CACNB3,CACNB4,CACNG1,Calm1 (includes others),CAMK2A,CREB3,CREB5,EGR1,GNB1,GNG11,GNG7,HRAS,ITPR1,JUN,MAP2K3,MAP2K6,MAP3K12,MAP3K14,MAP3K5,MAP3K6,MAP3K8,MMP2,PLCB1,PRKAG2,PRKCH,PXN,RAF1,RAP2A,RAP2B,RASD1,RELA,SOS1,SRC
Basal Cell Carcinoma Signaling	0.00389045	0.333	-2.183	BMP1,BMP2,BMP5,BMP6,DVL2,FZD1,FZD10,FZD2,FZD9,GLI1,GLI2,GLI3,GLIS2,GSK3B,HHIP,KIF7,PTCH2,SMO,TCF4,WNT10B,WNT16,WNT5A,WNT5B,WNT9A
Glioma Invasiveness Signaling	0.000933254	0.356	-2.132	CD44,F2R,HRAS,ITGAV,MMP2,PIK3C2B,PIK3C3,PIK3CD,PIK3R1,PIK3R3,PIK3R6,PLAU,RAC3,RAP2A,RAP2B,RASD1,RHOB,RHOBTB1,RHOBTB2,RHOD,RHOH,RHOU,RND3,TIMP1,TIMP2,VTN
Wnt/Ca+ pathway	0.00234423	0.355	-2.132	ATF4,CAMK2A,CREB3,CREB5,DVL2,FZD1,FZD10,FZD2,FZD9,GSK3B,NFATC2,NFATC4,PLCB1,PLCD3,PLCD4,PLCE1,PLCG2,PLCL1,RELA,SMO,WNT5A,WNT5B
Tec Kinase Signaling	0.00537032	0.277	-2.121	ACTA2,ACTC1,ACTG1,FADD,FRK,FYN,GNA12,GNA13,GNAZ,GNB1,GNB4,GNB5,GNG10,GNG11,GNG7,ITGA1,ITGA4,ITGA9,ITGAV,LYN,PIK3C2B,PIK3C3,PIK3CD,PIK3R1,PIK3R3,PIK3R6,PLCG2,PRKCH,RAC3,RELA,RHOB,RHOBTB1,RHOBTB2,RHOD,RHOH,RHOU,RND3,SRC,STAT1,STAT2,STAT3,STAT5B,TEC,TNFRSF10A,TNFRSF25,TNFSF10,VAV2,VAV3
G Beta Gamma Signaling	0.00933254	0.287	-2.121	ADCY1,ADCY2,AKT1,ARHGEF6,CACNA1A,CACNA1C,CACNA1G,CACNA1I,CACNA2D2,CACNA2D4,CACNB3,CACNB4,CACNG1,CAV1,CAV3,GNA12,GNA13,GNAZ,GNB1,GNB4,GNB5,GNG10,GNG11,GNG7,HRAS,PDPK1,PLCG2,PRKAG2,PRKCH,RAF1,RAP2A,RAP2B,RASD1,SOS1,SRC
eNOS Signaling	0.0316228	0.258	-2.121	ADCY1,ADCY2,ADCY3,ADCY6,ADCY7,ADCY8,AKT1,AQP4,AQP7,Calm1 (includes others),CASP9,CAV1,CHRNA2,CHRNE,CNGA3,GUCY1A2,HSP90AB1,HSPA1A/HSPA1B,Hspa1b,ITPR1,KDR,LPAR1,LPAR3,LPAR4,LPAR6,PDPK1,PIK3C2B,PIK3C3,PIK3CD,PIK3R1,PIK3R3,PIK3R6,PLCG2,PRKAA2,PRKAB1,PRKAG2,PRKAG3,PRKCH,PRKG1,SLC7A1,VEGFC
Retinoic acid Mediated Apoptosis Signaling	0.00812831	0.333	-2.065	CASP9,CFLAR,CYCS,FADD,IRF1,PARP10,PARP12,PARP14,PARP16,PARP4,PARP8,PARP9,RARA,RARB,RARG,RXRG,TIPARP,TNFRSF10A,TNFSF10,TNKS
Netrin Signaling	0.0389045	0.292	-2.065	CACNA1A,CACNA1C,CACNA1G,CACNA1I,CACNA2D2,CACNA2D4,CACNB3,CACNB4,CACNG1,CHP1,ENAH,NCK2,NFATC2,NFATC4,NTN1,PRKAG2,PRKG1,RAC3,UNC5B
PKCθ Signaling in T Lymphocytes	0.0047863	0.284	-2.058	BCL10,CACNA1A,CACNA1C,CACNA1G,CACNA1I,CACNA2D2,CACNA2D4,CACNB3,CACNB4,CACNG1,CAMK2A,CARD11,CD28,CHP1,FYN,HLA-A,HLA-DQB1,HLA-DRB5,HRAS,JUN,MAP3K12,MAP3K14,MAP3K5,MAP3K6,MAP3K8,NFATC2,NFATC4,NFKBIA,NFKBIB,PIK3C2B,PIK3C3,PIK3CD,PIK3R1,PIK3R3,PIK3R6,PLCG2,RAC3,RAP2A,RAP2B,RASD1,RELA,SOS1,VAV2,VAV3
Glioma Signaling	0.000331131	0.336	-2.041	AKT1,Calm1 (includes others),CAMK1,CAMK1G,CAMK2A,CCND1,CDKN1A,CDKN2B,E2F1,E2F2,E2F3,E2F4,E2F7,HRAS,IGF1,IGF1R,MTOR,PA2G4,PDGFB,PDGFRA,PDGFRB,PIK3C2B,PIK3C3,PIK3CD,PIK3R1,PIK3R3,PIK3R6,PLCG2,PRKCH,RAF1,RAP2A,RAP2B,RASD1,RB1,RBL1,RBL2,SOS1
RhoA Signaling	0.000870964	0.317	-2	ACTA2,ACTC1,ACTG1,ARHGAP1,ARHGAP12,ARHGAP6,ARHGAP8/PRR5-ARHGAP8,ARHGAP9,CDC42EP1,CDC42EP2,CDC42EP5,CIT,DLC1,GNA12,GNA13,IGF1,IGF1R,LIMK1,LPAR1,LPAR3,LPAR4,LPAR6,MYL12A,MYL3,MYL9,MYLK2,MYLK3,NRP2,PFN1,PI4KA,PIKFYVE,PLXNA1,PPP1R12A,RAPGEF2,RHPN2,RND3,ROCK2,SEMA3F,WASF1
Role of NFAT in Regulation of the Immune Response	0.0131826	0.265	-2	AKAP5,AKT1,Calm1 (includes others),CD28,CHP1,FCGR1A,FYN,GNA12,GNA13,GNAZ,GNB1,GNB4,GNB5,GNG10,GNG11,GNG7,GSK3B,HLA-A,HLA-DQB1,HLA-DRB5,HRAS,ITPR1,JUN,LYN,MEF2C,NFATC2,NFATC4,NFKBIA,NFKBIB,ORAI1,PIK3C2B,PIK3C3,PIK3CD,PIK3R1,PIK3R3,PIK3R6,PLCB1,PLCG2,RAF1,RAP2A,RAP2B,RASD1,RCAN1,RCAN2,RCAN3,RELA,SOS1,XPO1
P2Y Purigenic Receptor Signaling Pathway	0.00020893	0.331	-1.947	ADCY1,ADCY2,ADCY3,ADCY6,ADCY7,ADCY8,AKT1,ATF4,CREB3,CREB5,GNB1,GNB4,GNB5,GNG10,GNG11,GNG7,HRAS,JUN,MYC,P2RY1,P2RY12,P2RY2,P2RY6,PIK3C2B,PIK3C3,PIK3CD,PIK3R1,PIK3R3,PIK3R6,PLCB1,PLCD3,PLCD4,PLCE1,PLCG2,PLCL1,PRKAG2,PRKCH,RAF1,RAP2A,RAP2B,RASD1,RELA
Interferon Signaling	0.00562341	0.389	-1.941	BAK1,BCL2,IFIT3,IFNAR2,IRF1,IRF9,OAS1,PSMB8,PTPN2,RELA,SOCS1,STAT1,STAT2,TAP1
Thrombin Signaling	0.000234423	0.298	-1.896	ADCY1,ADCY2,ADCY3,ADCY6,ADCY7,ADCY8,AKT1,ARHGEF10,ARHGEF15,ARHGEF4,ARHGEF6,ARHGEF9,CAMK1,CAMK1G,CAMK2A,F2R,GNA12,GNA13,GNAZ,GNB1,GNB4,GNB5,GNG10,GNG11,GNG7,HRAS,ITPR1,MYL12A,MYL3,MYL9,PDPK1,PIK3C2B,PIK3C3,PIK3CD,PIK3R1,PIK3R3,PIK3R6,PLCB1,PLCD3,PLCD4,PLCE1,PLCG2,PLCL1,PPP1R12A,PRKCH,RAC3,RAF1,RAP2A,RAP2B,RASD1,RELA,RHOB,RHOBTB1,RHOBTB2,RHOD,RHOH,RHOU,RND3,ROCK2,SOS1,SRC,TBP
Ovarian Cancer Signaling	0.0154882	0.273	-1.886	AKT1,BCL2,BRCA1,CCND1,CD44,E2F1,EDNRA,FZD1,FZD10,FZD2,FZD9,GSK3B,HRAS,MMP2,MTOR,PA2G4,PIK3C2B,PIK3C3,PIK3CD,PIK3R1,PIK3R3,PIK3R6,PMS2,PRKAG2,RAF1,RAP2A,RAP2B,RASD1,RB1,SMO,SRC,TCF4,VEGFC,WNT10B,WNT16,WNT5A,WNT5B,WNT9A
D-myo-inositol-5-phosphate Metabolism	0.0102329	0.274	-1.852	ALPL,ATP1A2,CILP,DUSP10,DUSP12,DUSP14,DUSP8,IGBP1,MTMR4,MTMR7,NUDT1,NUDT14,NUDT15,NUDT16,NUDT4,NUDT5,PAWR,PIKFYVE,PIP4K2A,PLCB1,PLCD3,PLCD4,PLCE1,PLCG2,PPIP5K1,PPM1H,PPM1K,PPP1R12A,PPP1R14A,PPP1R16B,PPP1R1A,PPP2R3A,PPP4C,PPTC7,PTPN1,PTPN2,PTPN23,PTPRO,PXYLP1,RNGTT,SIRPA,STYX,WBP11
ILK Signaling	2.45471e-05	0.321	-1.82	ACTA2,ACTC1,ACTG1,AKT1,ARHGEF6,ATF4,BMP2,CCND1,CREB3,CREB5,FBLIM1,FLNA,FLNC,FN1,GSK3B,IRS1,IRS2,ITGB6,ITGB7,ITGB8,JUN,LIMS1,MAP2K6,MTOR,MYC,MYH10,MYH14,MYH2,MYL3,MYL9,NACA,NCK2,NOS2,PARVA,PDPK1,PIK3C2B,PIK3C3,PIK3CD,PIK3R1,PIK3R3,PIK3R6,PPM1J,PPP1R12A,PPP2CA,PPP2R3A,PXN,RAC3,RELA,RHOB,RHOBTB1,RHOBTB2,RHOD,RHOH,RHOU,RND3,RPS6KA5,SNAI1,SNAI2,TGFB1I1,VEGFC,VIM
Melanoma Signaling	0.0112202	0.34	-1.807	AKT1,CCND1,CDKN1A,E2F1,HRAS,MITF,PIK3C2B,PIK3C3,PIK3CD,PIK3R1,PIK3R3,PIK3R6,RAF1,RAP2A,RAP2B,RASD1,RB1
PFKFB4 Signaling Pathway	0.0245471	0.326	-1.807	AMPD1,ATF4,CREB3,CREB5,FBP2,GCK,HK2,HK3,MAP2K3,MAP2K6,PRKAG2,RPS6KA5,TGFB1,TGFB2,TGFB3
Gαq Signaling	0.00060256	0.306	-1.761	ADRA1B,AGTR1,AKT1,CALCR,Calm1 (includes others),CHP1,CSK,GNB1,GNB4,GNB5,GNG10,GNG11,GNG7,GRM1,GSK3B,HMOX1,HTR2A,ITPR1,NAPEPLD,NFATC2,NFATC4,NFKBIA,NFKBIB,PIK3C2B,PIK3C3,PIK3CD,PIK3R1,PIK3R3,PIK3R6,PLCB1,PLCG2,PLD2,PLD4,PLD5,PRKCH,RAC3,RAF1,RELA,RGS2,RGS4,RHOB,RHOBTB1,RHOBTB2,RHOD,RHOH,RHOU,RND3,ROCK2
FGF Signaling	0.0040738	0.321	-1.732	AKT1,ATF4,CREB3,CREB5,FGF11,FGF16,FGF18,FGF6,FGF7,FGFR3,FGFR4,HGF,HRAS,ITPR1,MAP2K3,MAP2K6,MAP3K5,PIK3C2B,PIK3C3,PIK3CD,PIK3R1,PIK3R3,PIK3R6,RAF1,RPS6KA5,SOS1,STAT3
Lymphotoxin β Receptor Signaling	0.00398107	0.358	-1.698	AKT1,BCL2L1,CASP9,CYCS,MAP3K14,NFKBIA,PDPK1,PIK3C2B,PIK3C3,PIK3CD,PIK3R1,PIK3R3,PIK3R6,RELA,TRAF2,TRAF3,TRAF4,TRAF5,VCAM1
Neuroinflammation Signaling Pathway	0.0223872	0.243	-1.698	ACVR1,ACVR1B,AKT1,APH1A,ATF4,B2M,BACE1,BCL2,BIRC5,BIRC6,CCL2,CD200,CFLAR,CHP1,CREB3,CREB5,CSF1R,CX3CL1,CX3CR1,CXCL12,CYBB,FZD1,GABRR2,GDNF,GLUL,GRIA1,GSK3B,HLA-A,HLA-DQB1,HLA-DRB5,HMOX1,IDE,IL1B,IL1R1,IL6R,IRAK1,IRAK4,IRF7,JUN,Naip1 (includes others),NFATC2,NFATC4,NFE2L2,NGF,NLRP3,NOS2,P2RX7,PIK3C2B,PIK3C3,PIK3CD,PIK3R1,PIK3R3,PIK3R6,PLA2G4A,PLCG2,PSEN1,RELA,S100B,SNCA,SOD2,STAT1,TBK1,TGFB1,TGFB2…
Regulation Of The Epithelial Mesenchymal Transition By Growth Factors Pathway	0.000831764	0.293	-1.697	AKT1,CDH2,EGR1,ETS1,FGF11,FGF16,FGF18,FGF6,FGF7,FGFR3,FGFR4,FOXC2,FOXO1,GSK3B,HGF,HRAS,HSF1,ID2,IL6R,JUN,MAP2K3,MAP2K6,MEST,MMP2,MTOR,NGFR,PARD6B,PDGFB,PDGFRA,PDGFRB,PIK3C2B,PIK3C3,PIK3CD,PIK3R1,PIK3R3,PIK3R6,RAF1,RAP2A,RAP2B,RASD1,RELA,SMAD3,SMAD4,SNAI1,SNAI2,SOS1,STAT3,TGFB1,TGFB2,TGFB3,TGFBR1,TNFRSF11B,TNFSF10,TWIST1,VIM
Superpathway of Cholesterol Biosynthesis	0.042658	0.345	-1.667	ACAA2,CYP51A1,DHCR24,DHCR7,FDFT1,IDI1,LSS,MSMO1,NSDHL,SQLE
HIF1α Signaling	0.000275423	0.298	-1.664	ADM,ADRA1B,AKT1,ARNT,BMP6,CAMK1,CAMK1G,CAMK2A,CCNG2,CDKN1A,CHP1,CYBB,EGLN3,EIF4EBP1,GCK,HGF,HK2,HK3,HMOX1,HRAS,HSPA1A/HSPA1B,Hspa1b,IGF1,IL6R,JUN,KDR,LDHA,LDHB,MAP2K3,MAP2K6,MKNK2,MMP13,MMP15,MMP16,MMP17,MMP2,MMP23B,MTOR,NOS2,PDGFB,PIK3C2B,PIK3C3,PIK3CD,PIK3R1,PIK3R3,PIK3R6,PLCG2,PRKCH,RAF1,RAP2A,RAP2B,RASD1,RORC,SAT1,SERPINE1,SLC2A1,STAT3,TGFB1,TGFB2,VEGFC,VIM
HOTAIR Regulatory Pathway	0.0030903	0.287	-1.64	AGO1,AGO4,AKT1,ATG7,CD44,CDKN1A,COL1A1,COL1A2,H3-3A/H3-3B,HSF1,IRF1,JARID2,KMT2A,KMT2C,MEX3B,MMP13,MMP15,MMP16,MMP17,MMP2,MMP23B,MYC,NFKBIA,PIK3C2B,PIK3C3,PIK3CD,PIK3R1,PIK3R3,PIK3R6,RBM38,RELA,ROCK2,SETDB1,SNAI2,STAT3,TCF4,TGFB1,TWIST1,VIM,WIF1,WNT10B,WNT16,WNT5A,WNT5B,WNT9A,YY1
FcγRIIB Signaling in B Lymphocytes	0.00691831	0.32	-1.604	AKT1,CACNA1A,CACNA1C,CACNA1G,CACNA1I,CACNA2D2,CACNA2D4,CACNB3,CACNB4,CACNG1,HRAS,LYN,PDPK1,PIK3C2B,PIK3C3,PIK3CD,PIK3R1,PIK3R3,PIK3R6,PLCG2,RAP2A,RAP2B,RASD1,SOS1
Gα12/13 Signaling	0.000213796	0.328	-1.581	AKT1,CDH11,CDH13,CDH15,CDH19,CDH2,CDH22,CDH4,F2R,F2RL1,GNA12,GNA13,HRAS,JUN,LPAR1,LPAR3,LPAR4,LPAR6,MAP3K5,MEF2C,MYL12A,MYL3,MYL9,NFKBIA,NFKBIB,PIK3C2B,PIK3C3,PIK3CD,PIK3R1,PIK3R3,PIK3R6,PXN,RAF1,RAP2A,RAP2B,RASD1,RELA,ROCK2,SRC,TBXA2R,TEC,VAV2,VAV3
Pyrimidine Ribonucleotides De Novo Biosynthesis	0.0288403	0.343	-1.508	AK1,AK4,CANT1,CMPK2,CTPS2,DHX29,ENTPD2,NME1,NUDT15,NUDT18,NUDT5,UMPS
Acute Phase Response Signaling	0.00154882	0.289	1.508	AGT,AKT1,C1S,CEBPB,F8,FN1,HMOX1,HPX,HRAS,IL1B,IL1R1,IL33,IL6R,IL6ST,IRAK1,ITIH4,JUN,MAP2K3,MAP2K6,MAP3K14,MAP3K5,MTOR,NFKBIA,NFKBIB,NGFR,OSMR,PDPK1,PIK3CD,PIK3R1,PIK3R3,RAF1,RAP2A,RAP2B,RASD1,RBP1,RELA,SERPINA1,SERPINA3,SERPIND1,SERPINE1,SERPINF1,SERPING1,SOCS1,SOCS7,SOD2,SOS1,STAT3,TCF4,TNFRSF11B,TRADD,TRAF2,TTR
Unfolded protein response	1.62181e-05	0.446	1.528	ATF4,BCL2,CANX,CEBPB,CEBPD,CEBPZ,DDIT3,DNAJA2,DNAJB9,EDEM1,ERN1,HSPA1A/HSPA1B,Hspa1b,MAP3K5,NFE2L2,OS9,P4HB,PPP1R15A,SREBF1,SREBF2,SYVN1,TRAF2,UBXN4,VCP,XBP1
Cell Cycle: G1/S Checkpoint Regulation	7.58578e-06	0.433	1.877	CCND1,CCND2,CCNE2,CDK2,CDKN1A,CDKN2B,CUL1,E2F1,E2F2,E2F3,E2F4,E2F7,FOXO1,GNL3,GSK3B,HDAC7,HDAC9,MYC,PA2G4,PAK1IP1,RB1,RBL1,RBL2,SKP2,SMAD3,SMAD4,TGFB1,TGFB2,TGFB3
Endocannabinoid Cancer Inhibition Pathway	2.29087e-05	0.343	2.309	ADCY1,ADCY2,ADCY3,ADCY6,ADCY7,ADCY8,AKT1,ATF4,CAMKK2,CASP9,CASQ1,CCND1,CCND2,CCNE2,CDKN1A,CREB3,CREB5,DDIT3,GNA13,GSK3B,MAP2K3,MAP2K6,MMP2,MTOR,MYC,NOS1,NOS2,NSMAF,NUPR1,PIK3C2B,PIK3C3,PIK3CD,PIK3R1,PIK3R3,PIK3R6,PRKAA2,PRKAB1,PRKAG2,PRKAG3,RAF1,ROCK2,SNAI2,SPTLC1,SRC,TCF4,TRIB3,TWIST1,VEGFC,VIM
Assembly of RNA Polymerase I Complex	0.017378	0.5	2.449	POLR1A,POLR1B,POLR1C,POLR1E,TAF1A,TBP
NRF2-mediated Oxidative Stress Response	4.16869e-05	0.317	2.475	ABCC1,ABCC4,ACTA2,ACTC1,ACTG1,AKT1,ATF4,BACH1,CAT,CLPP,DNAJA1,DNAJA2,DNAJB1,DNAJB12,DNAJB14,DNAJB2,DNAJB6,DNAJB9,ENC1,EPHX1,FKBP5,GCLM,GSK3B,GSR,GSTM1,GSTM5,HACD3,HMOX1,HRAS,JUN,KEAP1,MAF,MAFF,MAFG,MAFK,MAP2K3,MAP2K6,MAP3K5,NFE2L2,NQO2,PIK3C2B,PIK3C3,PIK3CD,PIK3R1,PIK3R3,PIK3R6,PMF1/PMF1-BGLAP,PRKCH,RAF1,RAP2A,RAP2B,RASD1,SCARB1,SOD1,SOD2,SOD3,SQSTM1,TXN,USP14,VCP
Sirtuin Signaling Pathway	6.76083e-08	0.326	3.801	ACADL,AKT1,ARNTL,ATG10,ATG13,ATG14,ATG2A,ATG2B,ATG4C,ATG7,ATP5MC1,ATP5PF,CPT1C,CRTC2,CYC1,E2F1,FOXO1,FOXO3,GABARAP,GABARAPL1,GADD45A,GADD45B,GADD45G,GSK3B,H3-3A/H3-3B,HSF1,JUN,LDHA,LDHB,LDHD,MAP1LC3B,MLYCD,MTOR,MYC,MYCN,NDUFA1,NDUFA11,NDUFA13,NDUFA4L2,NDUFA5,NDUFA8,NDUFAB1,NDUFAF1,NDUFB10,NDUFB2,NDUFB3,NDUFB5,NDUFB6,NDUFB7,NDUFB8,NDUFB9,NDUFS1,NDUFS6,NDUFS8,NDUFV2,NDUFV3,NFE2L2,NOS2,NR1H2,NR1H3,P…
RhoGDI Signaling	0.000537032	0.296	4.217	ACTA2,ACTC1,ACTG1,ARHGAP1,ARHGAP12,ARHGAP6,ARHGAP8/PRR5-ARHGAP8,ARHGAP9,ARHGDIA,ARHGEF10,ARHGEF15,ARHGEF18,ARHGEF19,ARHGEF4,ARHGEF6,ARHGEF9,CD44,CDH11,CDH13,CDH15,CDH19,CDH2,CDH22,CDH4,DLC1,GNA12,GNA13,GNAZ,GNB1,GNB4,GNB5,GNG10,GNG11,GNG7,ITGA1,ITGA4,ITGA9,ITGAV,LIMK1,MYL12A,MYL3,MYL9,PI4KA,PIKFYVE,PPP1R12A,RAC3,RHOB,RHOBTB1,RHOBTB2,RHOD,RHOH,RHOU,RND3,ROCK2,SRC,WASF1
Spliceosomal Cycle	0.000354813	0.417	4.472	AQR,BUD13,CASC3,CTNNBL1,DDX46,DHX15,DHX8,EFTUD2,EIF4A3,MAGOH,PRPF19,RNF113A,SF3B1,SF3B2,SF3B4,SLU7,SNIP1,SNRNP200,XAB2,ZNF830
