## Supplemental Table 3 for "Gemcitabine plus nab-paclitaxel preserves skeletal and cardiac mass and function in a murine model of pancreatic cancer cachexia"

### Sheet: S3a.KPC vs sham_muscle
Supplementary table S3a. Differentially expressed proteins between KPC and sham_skeletal muscle
Accession	Description	Protein Name	Abundance Ratio (log2): (KPC) / (Sham)	Abundance Ratio P-Value: (KPC) / (Sham)
P07361	Alpha-1-acid glycoprotein 2 OS=Mus musculus GN=Orm2 PE=1 SV=1	Orm2	2.49	0.000544922
O88878	AN1-type zinc finger protein 5 OS=Mus musculus GN=Zfand5 PE=1 SV=1	Zfand5	2.33	0.00641099
Q91XL1	Leucine-rich HEV glycoprotein OS=Mus musculus GN=Lrg1 PE=1 SV=1	Lrg1	2.26	8.68966e-05
O70571	[Pyruvate dehydrogenase (acetyl-transferring)] kinase isozyme 4, mitochondrial OS=Mus musculus GN=Pdk4 PE=1 SV=1	Pdk4	2.01	0.00157779
P02802	Metallothionein-1 OS=Mus musculus GN=Mt1 PE=1 SV=1	Mt1	1.92	0.0189007
F8VPZ1	E3 ubiquitin-protein ligase TRIM63 OS=Mus musculus GN=Trim63 PE=4 SV=1	Trim63	1.82	8.65448e-05
G3X8T9	Serine (Or cysteine) peptidase inhibitor, clade A, member 3N, isoform CRA_a OS=Mus musculus GN=Serpina3n PE=1 SV=1	Serpina3n	1.6	5.06046e-05
Q60590	Alpha-1-acid glycoprotein 1 OS=Mus musculus GN=Orm1 PE=1 SV=1	Orm1	1.51	0.00068146
Q99M15	Proline-serine-threonine phosphatase-interacting protein 2 OS=Mus musculus GN=Pstpip2 PE=1 SV=4	Pstpip2	1.35	0.0287456
Q60876	Eukaryotic translation initiation factor 4E-binding protein 1 OS=Mus musculus GN=Eif4ebp1 PE=1 SV=3	Eif4ebp1	1.12	0.00200805
Q9CQ31	Ankyrin repeat and SOCS box protein 11 OS=Mus musculus GN=Asb11 PE=2 SV=1	Asb11	1.07	0.0456607
Q8BFZ3	Beta-actin-like protein 2 OS=Mus musculus GN=Actbl2 PE=1 SV=1	Actbl2	0.96	0.0258303
E9Q5L2	Inter alpha-trypsin inhibitor, heavy chain 4 OS=Mus musculus GN=Itih4 PE=1 SV=1	Itih4	0.94	0.0388785
Q07456	Protein AMBP OS=Mus musculus GN=Ambp PE=1 SV=2	Ambp	0.92	0.0486311
P08226	Apolipoprotein E OS=Mus musculus GN=Apoe PE=1 SV=2	Apoe	0.91	0.00867764
Q8BUZ1	Actin-binding Rho-activating protein OS=Mus musculus GN=Abra PE=1 SV=1	Abra	0.91	0.0307136
H3BJZ9	3-ketoacyl-CoA thiolase A, peroxisomal OS=Mus musculus GN=Acaa1a PE=1 SV=1	Acaa1a	0.91	0.0422626
Q9JJH1	Ribonuclease 4 OS=Mus musculus GN=Rnase4 PE=1 SV=1	Rnase4	0.9	0.0330269
E9PVS1	Inter-alpha-trypsin inhibitor heavy chain H3 OS=Mus musculus GN=Itih3 PE=1 SV=1	Itih3	0.87	0.000456908
P08607	C4b-binding protein OS=Mus musculus GN=C4bpa PE=1 SV=3	C4bpa	0.87	0.0358992
Q8VE91	Reticulophagy receptor Fam134b OS=Mus musculus GN=Fam134b PE=1 SV=2	Fam134b	0.85	1.76305e-05
A0A0R4J039	Histidine-rich glycoprotein OS=Mus musculus GN=Hrg PE=1 SV=1	Hrg	0.85	0.0234607
Q6S9I0	Kng2 protein OS=Mus musculus GN=Kng2 PE=1 SV=1	Kng2	0.82	0.00341049
Q8R1Q3	Angiopoietin-related protein 7 OS=Mus musculus GN=Angptl7 PE=2 SV=1	Angptl7	0.8	0.0157791
Q8CI11	Guanine nucleotide-binding protein-like 3 OS=Mus musculus GN=Gnl3 PE=1 SV=2	Gnl3	0.78	0.037023
Q8R105	Vacuolar protein sorting-associated protein 37C OS=Mus musculus GN=Vps37c PE=1 SV=1	Vps37c	0.77	0.0382707
O08677	Kininogen-1 OS=Mus musculus GN=Kng1 PE=1 SV=1	Kng1	0.76	0.027685
A0A075B5Y4	Protein Ighv1-81 (Fragment) OS=Mus musculus GN=Ighv1-81 PE=4 SV=1	Ighv1-81	0.75	0.00848464
P01872	Ig mu chain C region OS=Mus musculus GN=Ighm PE=1 SV=2	Ighm	0.73	0.00254712
P51670	C-C motif chemokine 9 OS=Mus musculus GN=Ccl9 PE=1 SV=1	Ccl9	0.71	0.00399627
P15105	Glutamine synthetase OS=Mus musculus GN=Glul PE=1 SV=6	Glul	0.68	0.000259137
P06909	Complement factor H OS=Mus musculus GN=Cfh PE=1 SV=2	Cfh	0.68	0.00263522
O88952	Protein lin-7 homolog C OS=Mus musculus GN=Lin7c PE=1 SV=2	Lin7c	0.64	0.0434804
P18242	Cathepsin D OS=Mus musculus GN=Ctsd PE=1 SV=1	Ctsd	0.61	0.0064818
E9PZM7	Protein Scaf11 OS=Mus musculus GN=Scaf11 PE=1 SV=1	Scaf11	0.6	0.00828794
G3X8S5	DnaJ homolog subfamily B member 6 OS=Mus musculus GN=Dnajb6 PE=1 SV=1	Dnajb6	0.57	0.0109434
B1B0P9	Palmitoyl-protein thioesterase 1 OS=Mus musculus GN=Ppt1 PE=1 SV=1	Ppt1	0.55	0.00301056
Q9D2Z4	Sentrin-specific protease 8 OS=Mus musculus GN=Senp8 PE=1 SV=2	Senp8	0.55	0.0464536
Q8K1E6	Alpha-ketoglutarate-dependent dioxygenase alkB homolog 3 OS=Mus musculus GN=Alkbh3 PE=1 SV=1	Alkbh3	0.54	0.0295625
P35441	Thrombospondin-1 OS=Mus musculus GN=Thbs1 PE=1 SV=1	Thbs1	0.54	0.0430112
E9Q8T1	Transforming acidic coiled-coil-containing protein 2 OS=Mus musculus GN=Tacc2 PE=1 SV=1	Tacc2	0.53	0.0230869
Q91X72	Hemopexin OS=Mus musculus GN=Hpx PE=1 SV=2	Hpx	0.52	0.00422913
P24549	Retinal dehydrogenase 1 OS=Mus musculus GN=Aldh1a1 PE=1 SV=5	Aldh1a1	0.52	0.022977
Q9ER99	Regulatory solute carrier protein family 1 member 1 OS=Mus musculus GN=Rsc1a1 PE=1 SV=2	Rsc1a1	0.5	0.027283
Q9R111	Guanine deaminase OS=Mus musculus GN=Gda PE=1 SV=1	Gda	0.49	0.00190257
A0A0A6YXW6	Protein Igha (Fragment) OS=Mus musculus GN=Igha PE=1 SV=1	Igha	0.49	0.0217994
P70699	Lysosomal alpha-glucosidase OS=Mus musculus GN=Gaa PE=1 SV=2	Gaa	0.49	0.0327917
Q8BHL3	TBC1 domain family member 10B OS=Mus musculus GN=Tbc1d10b PE=1 SV=2	Tbc1d10b	0.49	0.0424938
Q9ERT9	Protein phosphatase 1 regulatory subunit 1A OS=Mus musculus GN=Ppp1r1a PE=1 SV=1	Ppp1r1a	0.49	0.0425793
Q9WUR2	Enoyl-CoA delta isomerase 2, mitochondrial OS=Mus musculus GN=Eci2 PE=1 SV=2	Eci2	0.48	0.0206855
P01027	Complement C3 OS=Mus musculus GN=C3 PE=1 SV=3	C3	0.47	0.0369127
P11680	Properdin OS=Mus musculus GN=Cfp PE=2 SV=2	Cfp	0.46	0.0286649
P82348	Gamma-sarcoglycan OS=Mus musculus GN=Sgcg PE=1 SV=2	Sgcg	0.46	0.0477193
P24270	Catalase OS=Mus musculus GN=Cat PE=1 SV=4	Cat	0.45	0.0268192
P11031	Activated RNA polymerase II transcriptional coactivator p15 OS=Mus musculus GN=Sub1 PE=1 SV=3	Sub1	0.45	0.0268947
Q64378	Peptidyl-prolyl cis-trans isomerase FKBP5 OS=Mus musculus GN=Fkbp5 PE=1 SV=1	Fkbp5	0.44	0.0201326
Q9JMA2	Queuine tRNA-ribosyltransferase catalytic subunit 1 OS=Mus musculus GN=Qtrt1 PE=1 SV=2	Qtrt1	0.44	0.0293607
Q9Z2X1	Heterogeneous nuclear ribonucleoprotein F OS=Mus musculus GN=Hnrnpf PE=1 SV=3	Hnrnpf	0.44	0.0370878
A0A0R4J0F2	Leucine-rich repeat-containing protein 2 OS=Mus musculus GN=Lrrc2 PE=4 SV=1	Lrrc2	0.43	0.00399657
Q921T2	Torsin-1A-interacting protein 1 OS=Mus musculus GN=Tor1aip1 PE=1 SV=3	Tor1aip1	0.42	0.0352197
Q99JR5	Tubulointerstitial nephritis antigen-like OS=Mus musculus GN=Tinagl1 PE=1 SV=1	Tinagl1	0.41	0.00187721
P46061	Ran GTPase-activating protein 1 OS=Mus musculus GN=Rangap1 PE=1 SV=2	Rangap1	0.41	0.048401
O70548	Telethonin OS=Mus musculus GN=Tcap PE=1 SV=1	Tcap	0.4	0.035519
O54724	Polymerase I and transcript release factor OS=Mus musculus GN=Ptrf PE=1 SV=1	Ptrf	0.39	0.0084239
Q6NVE9	Protein phosphatase PTC7 homolog OS=Mus musculus GN=Pptc7 PE=1 SV=1	Pptc7	0.39	0.0406438
D3YU55	Taste receptor type 2 OS=Mus musculus GN=Tas2r122 PE=3 SV=1	Tas2r122	0.39	0.0445076
Q60714	Long-chain fatty acid transport protein 1 OS=Mus musculus GN=Slc27a1 PE=1 SV=1	Slc27a1	0.38	0.0286169
Q8BTR5	Dual specificity phosphatase 28 OS=Mus musculus GN=Dusp28 PE=1 SV=1	Dusp28	0.37	0.00117435
P50396	Rab GDP dissociation inhibitor alpha OS=Mus musculus GN=Gdi1 PE=1 SV=3	Gdi1	0.37	0.028267
Q8K1A6	Coiled-coil and C2 domain-containing protein 1A OS=Mus musculus GN=Cc2d1a PE=1 SV=2	Cc2d1a	0.36	0.0159466
Q9CWG9	Biogenesis of lysosome-related organelles complex 1 subunit 2 OS=Mus musculus GN=Bloc1s2 PE=1 SV=1	Bloc1s2	0.36	0.0504859
Q9DBP5	UMP-CMP kinase OS=Mus musculus GN=Cmpk1 PE=1 SV=1	Cmpk1	0.34	0.0301783
Q99L88	Beta-1-syntrophin OS=Mus musculus GN=Sntb1 PE=1 SV=4	Sntb1	0.33	0.00186032
O89104	Synaptophysin-like protein 2 OS=Mus musculus GN=Sypl2 PE=1 SV=1	Sypl2	0.31	0.00833696
E9QAQ5	Glycogen synthase kinase-3 beta OS=Mus musculus GN=Gsk3b PE=1 SV=1	Gsk3b	0.31	0.00944951
Q8VBT9	Tether containing UBX domain for GLUT4 OS=Mus musculus GN=Aspscr1 PE=1 SV=1	Aspscr1	0.31	0.0105704
Q8C5W3	Tubulin-specific chaperone cofactor E-like protein OS=Mus musculus GN=Tbcel PE=1 SV=1	Tbcel	0.31	0.0210367
A2AMM0	Muscle-related coiled-coil protein OS=Mus musculus GN=Murc PE=1 SV=1	Murc	0.3	0.0123203
A0A0R4J119	Cytoplasmic FMR1-interacting protein 1 OS=Mus musculus GN=Cyfip1 PE=1 SV=1	Cyfip1	0.3	0.0312477
Q91YR1	Twinfilin-1 OS=Mus musculus GN=Twf1 PE=1 SV=2	Twf1	0.3	0.047226
Q9ET78	Junctophilin-2 OS=Mus musculus GN=Jph2 PE=1 SV=2	Jph2	0.3	0.0475962
E9QPX1	Collagen alpha-1(XVIII) chain OS=Mus musculus GN=Col18a1 PE=1 SV=1	Col18a1	0.29	0.0109353
A2AKD7	Alpha-1-syntrophin OS=Mus musculus GN=Snta1 PE=1 SV=1	Snta1	0.29	0.0462468
Q9CRA2	PDZ and LIM domain protein 5 OS=Mus musculus GN=Pdlim5 PE=1 SV=1	Pdlim5	0.28	0.017315
Q9CZR8	Elongation factor Ts, mitochondrial OS=Mus musculus GN=Tsfm PE=1 SV=1	Tsfm	0.27	0.0429776
Q3UKJ7	WD40 repeat-containing protein SMU1 OS=Mus musculus GN=Smu1 PE=2 SV=2	Smu1	0.25	0.0382773
Q99JB8	Protein kinase C and casein kinase II substrate protein 3 OS=Mus musculus GN=Pacsin3 PE=1 SV=1	Pacsin3	0.24	0.013209
Q8BJS4	SUN domain-containing protein 2 OS=Mus musculus GN=Sun2 PE=1 SV=3	Sun2	0.24	0.013631
D3Z1D3	Protein 3425401B19Rik OS=Mus musculus GN=3425401B19Rik PE=1 SV=1	3425401B19Rik	0.21	0.0212602
Q9JLB0	MAGUK p55 subfamily member 6 OS=Mus musculus GN=Mpp6 PE=1 SV=1	Mpp6	0.2	0.0436713
Q5ND29	Rab-interacting lysosomal protein OS=Mus musculus GN=Rilp PE=1 SV=1	Rilp	0.17	0.0284743
Q58A65	C-Jun-amino-terminal kinase-interacting protein 4 OS=Mus musculus GN=Spag9 PE=1 SV=2	Spag9	0.17	0.0374885
Q8CFB8	Poly [ADP-ribose] polymerase OS=Mus musculus GN=Parp3 PE=1 SV=1	Parp3	0.17	0.0476006
Q7TQ48	Sarcalumenin OS=Mus musculus GN=Srl PE=1 SV=1	Srl	0.16	0.00145985
P32921	Tryptophan--tRNA ligase, cytoplasmic OS=Mus musculus GN=Wars PE=1 SV=2	Wars	0.14	0.0160774
Q6NSR8	Probable aminopeptidase NPEPL1 OS=Mus musculus GN=Npepl1 PE=1 SV=1	Npl1	-0.13	0.0127963
Q6P5E4	UDP-glucose:glycoprotein glucosyltransferase 1 OS=Mus musculus GN=Uggt1 PE=1 SV=4	Uggt1	-0.16	0.0378742
Q99M87	DnaJ homolog subfamily A member 3, mitochondrial OS=Mus musculus GN=Dnaja3 PE=1 SV=1	Dnaja3	-0.17	0.0418602
Q6PAM1	Alpha-taxilin OS=Mus musculus GN=Txlna PE=1 SV=1	Txlna	-0.17	0.0447458
Q8BMJ2	Leucine--tRNA ligase, cytoplasmic OS=Mus musculus GN=Lars PE=1 SV=2	Lars	-0.18	0.0031214
P80316	T-complex protein 1 subunit epsilon OS=Mus musculus GN=Cct5 PE=1 SV=1	Cct5	-0.19	0.00232087
Q9WUA2	Phenylalanine--tRNA ligase beta subunit OS=Mus musculus GN=Farsb PE=1 SV=2	Farsb	-0.19	0.0134059
P62830	60S ribosomal protein L23 OS=Mus musculus GN=Rpl23 PE=1 SV=1	Rpl23	-0.19	0.0293329
P62908	40S ribosomal protein S3 OS=Mus musculus GN=Rps3 PE=1 SV=1	Rps3	-0.19	0.050951
Q8JZS2	Myeloid leukemia factor 1 OS=Mus musculus GN=Mlf1 PE=1 SV=1	Mlf1	-0.2	0.0273368
Q8K440	ATP-binding cassette sub-family A member 8-B OS=Mus musculus GN=Abca8b PE=1 SV=2	Abca8b	-0.2	0.0471549
Q8K1R7	Serine/threonine-protein kinase Nek9 OS=Mus musculus GN=Nek9 PE=1 SV=2	Nek9	-0.22	0.0432588
Q8BJW6	Eukaryotic translation initiation factor 2A OS=Mus musculus GN=Eif2a PE=1 SV=2	Eif2a	-0.23	0.00337611
Q9CQN1	Heat shock protein 75 kDa, mitochondrial OS=Mus musculus GN=Trap1 PE=1 SV=1	Trap1	-0.23	0.0151237
Q8BP71	RNA binding protein fox-1 homolog 2 OS=Mus musculus GN=Rbfox2 PE=1 SV=2	Rbfox2	-0.23	0.0157666
O08663	Methionine aminopeptidase 2 OS=Mus musculus GN=Metap2 PE=1 SV=1	Metap2	-0.23	0.0267624
E9PVA8	eIF-2-alpha kinase activator GCN1 OS=Mus musculus GN=Gcn1 PE=1 SV=1	Gcn1	-0.24	0.0182857
Q9CT10	Ran-binding protein 3 OS=Mus musculus GN=Ranbp3 PE=1 SV=2	Ranbp3	-0.24	0.0302221
Q8CCP0	Nuclear export mediator factor Nemf OS=Mus musculus GN=Nemf PE=1 SV=2	Nemf	-0.24	0.0360026
P62301	40S ribosomal protein S13 OS=Mus musculus GN=Rps13 PE=1 SV=2	Rps13	-0.24	0.038392
P11499	Heat shock protein HSP 90-beta OS=Mus musculus GN=Hsp90ab1 PE=1 SV=3	Hsp90ab1	-0.25	0.000711809
Q9D0I9	Arginine--tRNA ligase, cytoplasmic OS=Mus musculus GN=Rars PE=1 SV=2	Rars	-0.25	0.0130493
A0A087WQI3	Kinectin OS=Mus musculus GN=Ktn1 PE=1 SV=1	Ktn1	-0.25	0.0411423
P68040	Receptor of activated protein C kinase 1 OS=Mus musculus GN=Rack1 PE=1 SV=3	Rack1	-0.26	0.0192504
Q3THS6	S-adenosylmethionine synthase isoform type-2 OS=Mus musculus GN=Mat2a PE=1 SV=2	Mat2a	-0.26	0.0294427
P57759	Endoplasmic reticulum resident protein 29 OS=Mus musculus GN=Erp29 PE=1 SV=2	Erp29	-0.26	0.0478148
Q9D8L5	Coiled-coil domain-containing protein 91 OS=Mus musculus GN=Ccdc91 PE=1 SV=2	Ccdc91	-0.27	0.00321463
Q6P9Q4	FH1/FH2 domain-containing protein 1 OS=Mus musculus GN=Fhod1 PE=1 SV=3	Fhod1	-0.27	0.00350525
P00405	Cytochrome c oxidase subunit 2 OS=Mus musculus GN=Mtco2 PE=1 SV=1	Mtco2	-0.27	0.0164213
A2A998	Complement component C8 alpha chain OS=Mus musculus GN=C8a PE=1 SV=1	C8a	-0.27	0.0241467
Q59J78	Mimitin, mitochondrial OS=Mus musculus GN=Ndufaf2 PE=1 SV=1	Ndufaf2	-0.27	0.0348628
Q9CPW7	Zinc finger matrin-type protein 2 OS=Mus musculus GN=Zmat2 PE=2 SV=1	Zmat2	-0.27	0.0404468
A0A1B0GQU8	60S ribosomal protein L18 OS=Mus musculus GN=Rpl18 PE=1 SV=1	Rpl18	-0.28	0.0403942
A2AGT5	Cytoskeleton-associated protein 5 OS=Mus musculus GN=Ckap5 PE=1 SV=1	Ckap5	-0.29	0.0228365
F6UK66	Coiled-coil domain-containing protein 50 (Fragment) OS=Mus musculus GN=Ccdc50 PE=1 SV=1	Ccdc50	-0.29	0.0257256
Q8BU30	Isoleucine--tRNA ligase, cytoplasmic OS=Mus musculus GN=Iars PE=1 SV=2	Iars	-0.3	1.09062e-05
E9Q133	T-complex protein 1 subunit gamma OS=Mus musculus GN=Cct3 PE=1 SV=1	Cct3	-0.3	0.00405663
Q8C0C7	Phenylalanine--tRNA ligase alpha subunit OS=Mus musculus GN=Farsa PE=1 SV=1	Farsa	-0.3	0.0273593
O55226	Chondroadherin OS=Mus musculus GN=Chad PE=2 SV=1	Chad	-0.31	0.0116282
Q9ERB0	Synaptosomal-associated protein 29 OS=Mus musculus GN=Snap29 PE=1 SV=1	Snap29	-0.31	0.040162
P97371	Proteasome activator complex subunit 1 OS=Mus musculus GN=Psme1 PE=1 SV=2	Psme1	-0.31	0.0420124
D3Z3Q3	Smoothelin OS=Mus musculus GN=Smtn PE=1 SV=1	Smtn	-0.32	0.00180742
P58252	Elongation factor 2 OS=Mus musculus GN=Eef2 PE=1 SV=2	Eef2	-0.32	0.00572337
Q9QZE5	Coatomer subunit gamma-1 OS=Mus musculus GN=Copg1 PE=1 SV=1	Copg1	-0.32	0.0231294
Q9JK48	Endophilin-B1 OS=Mus musculus GN=Sh3glb1 PE=1 SV=1	Sh3glb1	-0.32	0.0233394
E9PV66	Protein Myo18b OS=Mus musculus GN=Myo18b PE=1 SV=1	Myo18b	-0.33	6.50636e-05
A0A140T8M7	Protein Rpl23a-ps3 OS=Mus musculus GN=Rpl23a-ps3 PE=3 SV=1	Rpl23a-ps3	-0.33	0.020656
S4R1P5	Dystonin OS=Mus musculus GN=Dst PE=1 SV=1	Dst	-0.33	0.0391101
A2AH75	Kinesin family member 1B, isoform CRA_a OS=Mus musculus GN=Kif1b PE=1 SV=1	Kif1b	-0.34	0.00284793
O70194	Eukaryotic translation initiation factor 3 subunit D OS=Mus musculus GN=Eif3d PE=1 SV=2	Eif3d	-0.34	0.0126064
P14869	60S acidic ribosomal protein P0 OS=Mus musculus GN=Rplp0 PE=1 SV=3	Rplp0	-0.34	0.0178198
P14211	Calreticulin OS=Mus musculus GN=Calr PE=1 SV=1	Calr	-0.34	0.0201095
D3Z158	Protein Qars OS=Mus musculus GN=Qars PE=1 SV=2	Qars	-0.34	0.0317891
Q99K82	Spermine oxidase OS=Mus musculus GN=Smox PE=1 SV=1	Smox	-0.34	0.0506169
Q6ZWZ6	40S ribosomal protein S12 OS=Mus musculus GN=Rps12 PE=1 SV=1	Rps12	-0.35	0.000353212
Q8R1B4	Eukaryotic translation initiation factor 3 subunit C OS=Mus musculus GN=Eif3c PE=1 SV=1	Eif3c	-0.35	0.00449471
Q9CPX7	28S ribosomal protein S16, mitochondrial OS=Mus musculus GN=Mrps16 PE=1 SV=1	Mrps16	-0.35	0.0310719
Q6P5B5	Fragile X mental retardation syndrome-related protein 2 OS=Mus musculus GN=Fxr2 PE=1 SV=1	Fxr2	-0.35	0.0501886
P42932	T-complex protein 1 subunit theta OS=Mus musculus GN=Cct8 PE=1 SV=3	Cct8	-0.36	0.0224631
P97351	40S ribosomal protein S3a OS=Mus musculus GN=Rps3a PE=1 SV=3	Rps3a	-0.37	0.00269777
P12970	60S ribosomal protein L7a OS=Mus musculus GN=Rpl7a PE=1 SV=2	Rpl7a	-0.37	0.0186829
P86048	60S ribosomal protein L10-like OS=Mus musculus GN=Rpl10l PE=2 SV=1	Rpl10l	-0.38	0.000971366
P23116	Eukaryotic translation initiation factor 3 subunit A OS=Mus musculus GN=Eif3a PE=1 SV=5	Eif3a	-0.38	0.00192578
E9QB02	Methionine--tRNA ligase, cytoplasmic OS=Mus musculus GN=Mars PE=1 SV=1	Mars	-0.39	0.0037438
P25444	40S ribosomal protein S2 OS=Mus musculus GN=Rps2 PE=1 SV=3	Rps2	-0.39	0.024968
Q9CZX8	40S ribosomal protein S19 OS=Mus musculus GN=Rps19 PE=1 SV=3	Rps19	-0.4	0.00691116
Q6ZWN5	40S ribosomal protein S9 OS=Mus musculus GN=Rps9 PE=1 SV=3	Rps9	-0.41	0.00608808
P62849	40S ribosomal protein S24 OS=Mus musculus GN=Rps24 PE=1 SV=1	Rps24	-0.41	0.0230713
Q922E6	FAST kinase domain-containing protein 2, mitochondrial OS=Mus musculus GN=Fastkd2 PE=2 SV=2	Fastkd2	-0.41	0.0333181
Q9QZD9	Eukaryotic translation initiation factor 3 subunit I OS=Mus musculus GN=Eif3i PE=1 SV=1	Eif3i	-0.42	0.0437813
D3Z7P4	Glutaminase kidney isoform, mitochondrial OS=Mus musculus GN=Gls PE=1 SV=1	Gls	-0.43	0.00724229
Q6QD59	Vesicle transport protein SEC20 OS=Mus musculus GN=Bnip1 PE=1 SV=1	Bnip1	-0.44	0.0134784
Q8BY87	Ubiquitin carboxyl-terminal hydrolase 47 OS=Mus musculus GN=Usp47 PE=1 SV=2	Usp47	-0.45	0.000241235
P97298	Pigment epithelium-derived factor OS=Mus musculus GN=Serpinf1 PE=1 SV=2	Serpinf1	-0.45	0.00497828
Q9D1G1	Ras-related protein Rab-1B OS=Mus musculus GN=Rab1b PE=1 SV=1	Rab1b	-0.46	0.00749598
D3Z1F7	Protein 4833439L19Rik OS=Mus musculus GN=4833439L19Rik PE=1 SV=1	4833439L19Rik	-0.46	0.0250957
J3QMK2	MCG22959, isoform CRA_a OS=Mus musculus GN=Bbip1 PE=1 SV=1	Bbip1	-0.47	0.0300292
A0A140T8T4	Protein Rpl9-ps6 OS=Mus musculus GN=Rpl9-ps6 PE=4 SV=1	Rpl9-ps6	-0.49	0.0346652
Q8VDJ3	Vigilin OS=Mus musculus GN=Hdlbp PE=1 SV=1	Hdlbp	-0.5	0.000981217
Q8CGY6	Protein unc-45 homolog B OS=Mus musculus GN=Unc45b PE=1 SV=1	Unc45b	-0.5	0.00158603
Q9CQM8	60S ribosomal protein L21 OS=Mus musculus GN=Rpl21 PE=1 SV=1	Rpl21	-0.5	0.00190717
P97461	40S ribosomal protein S5 OS=Mus musculus GN=Rps5 PE=1 SV=3	Rps5	-0.5	0.0241038
Q00897	Alpha-1-antitrypsin 1-4 OS=Mus musculus GN=Serpina1d PE=1 SV=1	Serpina1d	-0.51	0.0122999
Q8CGC7	Bifunctional glutamate/proline--tRNA ligase OS=Mus musculus GN=Eprs PE=1 SV=4	Eprs	-0.53	0.00196521
P83882	60S ribosomal protein L36a OS=Mus musculus GN=Rpl36a PE=1 SV=2	Rpl36a	-0.53	0.00501018
P62267	40S ribosomal protein S23 OS=Mus musculus GN=Rps23 PE=1 SV=3	Rps23	-0.53	0.0251183
P35282	Ras-related protein Rab-21 OS=Mus musculus GN=Rab21 PE=1 SV=4	Rab21	-0.54	0.020009
P60521	Gamma-aminobutyric acid receptor-associated protein-like 2 OS=Mus musculus GN=Gabarapl2 PE=1 SV=1	Gabarapl2	-0.55	0.0001306
P35293	Ras-related protein Rab-18 OS=Mus musculus GN=Rab18 PE=1 SV=2	Rab18	-0.55	0.00310942
Q9ET54	Palladin OS=Mus musculus GN=Palld PE=1 SV=2	Palld	-0.55	0.00347174
P84099	60S ribosomal protein L19 OS=Mus musculus GN=Rpl19 PE=1 SV=1	Rpl19	-0.55	0.00583549
Q00623	Apolipoprotein A-I OS=Mus musculus GN=Apoa1 PE=1 SV=2	Apoa1	-0.55	0.0298429
Q91VX2	Ubiquitin-associated protein 2 OS=Mus musculus GN=Ubap2 PE=1 SV=1	Ubap2	-0.56	0.04743
P58021	Transmembrane 9 superfamily member 2 OS=Mus musculus GN=Tm9sf2 PE=1 SV=1	Tm9sf2	-0.58	0.0379772
O55142	60S ribosomal protein L35a OS=Mus musculus GN=Rpl35a PE=1 SV=2	Rpl35a	-0.59	0.0150324
P61027	Ras-related protein Rab-10 OS=Mus musculus GN=Rab10 PE=1 SV=1	Rab10	-0.6	0.0171465
E9QAZ2	Ribosomal protein L15 OS=Mus musculus GN=Gm10020 PE=3 SV=1	Gm10020	-0.6	0.0185191
Q61081	Hsp90 co-chaperone Cdc37 OS=Mus musculus GN=Cdc37 PE=1 SV=1	Cdc37	-0.6	0.0256993
P53026	60S ribosomal protein L10a OS=Mus musculus GN=Rpl10a PE=1 SV=3	Rpl10a	-0.61	0.00131048
P60867	40S ribosomal protein S20 OS=Mus musculus GN=Rps20 PE=1 SV=1	Rps20	-0.61	0.00653635
G3X9D8	Kelch-like protein 31 OS=Mus musculus GN=Klhl31 PE=1 SV=1	Klhl31	-0.62	0.0216445
P14131	40S ribosomal protein S16 OS=Mus musculus GN=Rps16 PE=1 SV=4	Rps16	-0.62	0.0347077
P62242	40S ribosomal protein S8 OS=Mus musculus GN=Rps8 PE=1 SV=2	Rps8	-0.63	0.00229747
E9Q9E1	Eukaryotic translation initiation factor 4 gamma 1 OS=Mus musculus GN=Eif4g1 PE=1 SV=1	Eif4g1	-0.64	0.0113928
P06728	Apolipoprotein A-IV OS=Mus musculus GN=Apoa4 PE=1 SV=3	Apoa4	-0.65	0.030896
P47962	60S ribosomal protein L5 OS=Mus musculus GN=Rpl5 PE=1 SV=3	Rpl5	-0.68	0.0389045
O70306	T-box transcription factor TBX15 OS=Mus musculus GN=Tbx15 PE=1 SV=2	Tbx15	-0.69	0.00923857
A0A0G2JEX1	Nexilin OS=Mus musculus GN=Nexn PE=1 SV=1	Nexn	-0.74	0.000288093
P47963	60S ribosomal protein L13 OS=Mus musculus GN=Rpl13 PE=1 SV=3	Rpl13	-0.74	0.00417809
E9Q3U1	Ubiquitin-conjugating enzyme E2 H OS=Mus musculus GN=Ube2h PE=1 SV=1	Ube2h	-0.75	0.023241
P62918	60S ribosomal protein L8 OS=Mus musculus GN=Rpl8 PE=1 SV=2	Rpl8	-0.77	0.0165058
D3Z712	40S ribosomal protein S15a (Fragment) OS=Mus musculus GN=Rps15a PE=1 SV=2	Rps15a	-0.78	0.0206789
F8WHT3	Protein PRRC2B OS=Mus musculus GN=Prrc2b PE=1 SV=1	Prrc2b	-0.78	0.0232492
Q9Z188	Dual specificity tyrosine-phosphorylation-regulated kinase 1B OS=Mus musculus GN=Dyrk1b PE=1 SV=3	Dyrk1b	-0.78	0.0251346
A0A0N4SV32	Plasminogen activator inhibitor 1 RNA-binding protein OS=Mus musculus GN=Serbp1 PE=1 SV=1	Serbp1	-0.83	0.000521949
Q8VBT1	Beta-taxilin OS=Mus musculus GN=Txlnb PE=1 SV=2	Txlnb	-0.88	1.94523e-05
P61358	60S ribosomal protein L27 OS=Mus musculus GN=Rpl27 PE=1 SV=2	Rpl27	-0.89	0.00427024
P62717	60S ribosomal protein L18a OS=Mus musculus GN=Rpl18a PE=1 SV=1	Rpl18a	-0.89	0.03797
Q9CPR4	60S ribosomal protein L17 OS=Mus musculus GN=Rpl17 PE=1 SV=3	Rpl17	-0.94	0.0281657
Q91WN1	DnaJ homolog subfamily C member 9 OS=Mus musculus GN=Dnajc9 PE=1 SV=2	Dnajc9	-0.96	0.0441828
Q8BLY2	Probable threonine--tRNA ligase 2, cytoplasmic OS=Mus musculus GN=Tarsl2 PE=1 SV=1	Tarsl2	-0.98	0.0214081
Q8R2P8	Lysine--tRNA ligase OS=Mus musculus GN=Kars PE=1 SV=1	Kars	-1.01	0.0117798
D3Z556	Collagen alpha-1(XVIII) chain (Fragment) OS=Mus musculus GN=Col18a1 PE=1 SV=1	Col18a1	-1.05	3.38611e-05
Q62351	Transferrin receptor protein 1 OS=Mus musculus GN=Tfrc PE=1 SV=1	Tfrc	-1.1	0.0116257
Q8R010	Aminoacyl tRNA synthase complex-interacting multifunctional protein 2 OS=Mus musculus GN=Aimp2 PE=1 SV=2	Aimp2	-1.11	0.0183002
Q61584	Fragile X mental retardation syndrome-related protein 1 OS=Mus musculus GN=Fxr1 PE=1 SV=2	Fxr1	-1.14	0.0316576
Q8C8H8	Kyphoscoliosis peptidase OS=Mus musculus GN=Ky PE=1 SV=1	Ky	-1.45	1.09148e-05
P0DMN7	S-adenosylmethionine decarboxylase proenzyme 1 OS=Mus musculus GN=Amd1 PE=1 SV=1	Amd1	-1.45	8.25697e-05
Q5BKP2	Ubiquitin carboxyl-terminal hydrolase 13 OS=Mus musculus GN=Usp13 PE=1 SV=1	Usp13	-1.81	0.0408315
Q921N7	Transmembrane protein 70, mitochondrial OS=Mus musculus GN=Tmem70 PE=2 SV=2	Tmem70	-2.26	0.0229969
Q9D2R0	Acetoacetyl-CoA synthetase OS=Mus musculus GN=Aacs PE=1 SV=1	Aacs	-2.62	0.0229217
P63087	Serine/threonine-protein phosphatase PP1-gamma catalytic subunit OS=Mus musculus GN=Ppp1cc PE=1 SV=1	Ppp1cc	-2.78	0.033485
F2Z3X3	CUE domain-containing protein 1 OS=Mus musculus GN=Cuedc1 PE=1 SV=1	Cuedc1	-3.46	0.0327952

### Sheet: S3b. KPC-GnP vs sham_muscle
Supplementary table S3b. Differentially expressed proteins between KPC-GnP and sham_skeletal muscle
Accession	Description	Protein name	Abundance Ratio (log2): (KPC_Gem) / (Sham)	Abundance Ratio P-Value: (KPC_Gem) / (Sham)
V9GX81	Protein Mroh6 OS=Mus musculus GN=Mroh6 PE=1 SV=1	Mroh6	3.77	0.0422237
P02769	Serum albumin CONTAMINANT OS=Bos taurus GN=ALB PE=1 SV=4	ALB	3.1	0.0238021
E9Q3P4	Protein Cenpf OS=Mus musculus GN=Cenpf PE=1 SV=1	Cenpf	2.65	0.00258004
Q91Y97	Fructose-bisphosphate aldolase B OS=Mus musculus GN=Aldob PE=1 SV=3	Aldob	2.07	0.0220438
Q3THW5	Histone H2A.V OS=Mus musculus GN=H2afv PE=1 SV=3	H2afv	2.03	0.00849337
Q91WD9	Secretagogin OS=Mus musculus GN=Scgn PE=2 SV=1	Scgn	1.68	0.0144336
P49717	DNA replication licensing factor MCM4 OS=Mus musculus GN=Mcm4 PE=1 SV=1	Mcm4	1.53	0.0465937
Q9DCG6	Phenazine biosynthesis-like domain-containing protein 1 OS=Mus musculus GN=Pbld1 PE=1 SV=2	Pbld1	1.46	0.0138148
Q91XL1	Leucine-rich HEV glycoprotein OS=Mus musculus GN=Lrg1 PE=1 SV=1	Lrg1	1.29	0.00440476
Q9JIQ3	Diablo homolog, mitochondrial OS=Mus musculus GN=Diablo PE=1 SV=2	Diablo	0.89	0.0241519
A2AC16	Dicarbonyl L-xylulose reductase, isoform CRA_a OS=Mus musculus GN=Dcxr PE=1 SV=1	Dcxr	0.66	0.0165191
Q8VHK1	Caskin-2 OS=Mus musculus GN=Caskin2 PE=1 SV=3	Caskin2	0.66	0.0229986
Q9DB20	ATP synthase subunit O, mitochondrial OS=Mus musculus GN=Atp5o PE=1 SV=1	Atp5o	0.64	0.0407938
Q9CPP6	NADH dehydrogenase [ubiquinone] 1 alpha subcomplex subunit 5 OS=Mus musculus GN=Ndufa5 PE=1 SV=3	Ndufa5	0.64	0.0438482
Q9JLQ0	CD2-associated protein OS=Mus musculus GN=Cd2ap PE=1 SV=3	Cd2ap	0.62	0.0321793
A0A0A0MQM2	Phosphoinositide phospholipase C OS=Mus musculus GN=Plch1 PE=1 SV=1	Plch1	0.61	0.0225186
Q9Z1N5	Spliceosome RNA helicase Ddx39b OS=Mus musculus GN=Ddx39b PE=1 SV=1	Ddx39b	0.61	0.02929
Q14CH0	Protein FAM171B OS=Mus musculus GN=Fam171b PE=1 SV=2	Fam171b	0.59	0.032299
D3YU55	Taste receptor type 2 OS=Mus musculus GN=Tas2r122 PE=3 SV=1	Tas2r122	0.56	0.033551
Q9WUR2	Enoyl-CoA delta isomerase 2, mitochondrial OS=Mus musculus GN=Eci2 PE=1 SV=2	Eci2	0.51	0.0131231
Q9QWV9	Cyclin-T1 OS=Mus musculus GN=Ccnt1 PE=1 SV=3	Ccnt1	0.51	0.0491441
O35841	Apoptosis inhibitor 5 OS=Mus musculus GN=Api5 PE=1 SV=2	Api5	0.5	0.00497017
P35486	Pyruvate dehydrogenase E1 component subunit alpha, somatic form, mitochondrial OS=Mus musculus GN=Pdha1 PE=1 SV=1	Pdha1	0.48	0.00341071
Q78J03	Methionine-R-sulfoxide reductase B2, mitochondrial OS=Mus musculus GN=Msrb2 PE=1 SV=1	Msrb2	0.48	0.0297647
Q8VCL2	Protein SCO2 homolog, mitochondrial OS=Mus musculus GN=Sco2 PE=1 SV=1	Sco2	0.47	0.0489789
H3BLL2	ATP synthase mitochondrial F1 complex assembly factor 1 OS=Mus musculus GN=Atpaf1 PE=1 SV=1	Atpaf1	0.46	0.0196069
E9PUX4	60S ribosomal protein L6 OS=Mus musculus GN=Rpl6l PE=3 SV=1	Rpl6l	0.46	0.0439026
Q9CZN7	Serine hydroxymethyltransferase OS=Mus musculus GN=Shmt2 PE=1 SV=1	Shmt2	0.44	0.00439423
P63325	40S ribosomal protein S10 OS=Mus musculus GN=Rps10 PE=1 SV=1	Rps10	0.42	0.0262695
Q9CR68	Cytochrome b-c1 complex subunit Rieske, mitochondrial OS=Mus musculus GN=Uqcrfs1 PE=1 SV=1	Uqcrfs1	0.42	0.0450566
P12961	Neuroendocrine protein 7B2 OS=Mus musculus GN=Scg5 PE=1 SV=1	Scg5	0.42	0.0468399
Q6VGS5	Protein Daple OS=Mus musculus GN=Ccdc88c PE=1 SV=1	Ccdc88c	0.41	0.0485091
E9Q7C0	Protein 1700030K09Rik OS=Mus musculus GN=1700030K09Rik PE=1 SV=1	1700030K09Rik	0.39	0.0450868
Q9CQZ6	NADH dehydrogenase [ubiquinone] 1 beta subcomplex subunit 3 OS=Mus musculus GN=Ndufb3 PE=1 SV=1	Ndufb3	0.36	0.00898088
Q8CC86	Nicotinate phosphoribosyltransferase OS=Mus musculus GN=Naprt PE=1 SV=1	Naprt	0.36	0.0155525
Q6NVE9	Protein phosphatase PTC7 homolog OS=Mus musculus GN=Pptc7 PE=1 SV=1	Pptc7	0.36	0.0425226
Q9DCS9	NADH dehydrogenase [ubiquinone] 1 beta subcomplex subunit 10 OS=Mus musculus GN=Ndufb10 PE=1 SV=3	Ndufb10	0.33	0.00711607
Q9QZ23	NFU1 iron-sulfur cluster scaffold homolog, mitochondrial OS=Mus musculus GN=Nfu1 PE=1 SV=2	Nfu1	0.33	0.0214682
Q9JMK2	Casein kinase I isoform epsilon OS=Mus musculus GN=Csnk1e PE=1 SV=2	Csnk1e	0.33	0.0431867
A0A0R4J119	Cytoplasmic FMR1-interacting protein 1 OS=Mus musculus GN=Cyfip1 PE=1 SV=1	Cyfip1	0.32	0.0113113
Q91X72	Hemopexin OS=Mus musculus GN=Hpx PE=1 SV=2	Hpx	0.31	0.0402786
Q9CWG9	Biogenesis of lysosome-related organelles complex 1 subunit 2 OS=Mus musculus GN=Bloc1s2 PE=1 SV=1	Bloc1s2	0.31	0.0502881
Q8K2B3	Succinate dehydrogenase [ubiquinone] flavoprotein subunit, mitochondrial OS=Mus musculus GN=Sdha PE=1 SV=1	Sdha	0.3	0.0180929
Q8K1Z0	Ubiquinone biosynthesis protein COQ9, mitochondrial OS=Mus musculus GN=Coq9 PE=1 SV=1	Coq9	0.3	0.0340395
Q8K4F5	Protein ABHD11 OS=Mus musculus GN=Abhd11 PE=1 SV=1	Abhd11	0.27	0.0151116
Q02566	Myosin-6 OS=Mus musculus GN=Myh6 PE=1 SV=2	Myh6	0.27	0.0449776
Q811U4	Mitofusin-1 OS=Mus musculus GN=Mfn1 PE=1 SV=3	Mfn1	0.27	0.0493405
Q9Z1M8	Protein Red OS=Mus musculus GN=Ik PE=1 SV=2	Ik	0.26	0.0465328
Q8BKY8	Transcription termination factor 2, mitochondrial OS=Mus musculus GN=Mterf2 PE=1 SV=1	Mterf2	0.25	0.00541558
Q8BP40	Lysophosphatidic acid phosphatase type 6 OS=Mus musculus GN=Acp6 PE=1 SV=1	Acp6	0.25	0.0430109
Q61171	Peroxiredoxin-2 OS=Mus musculus GN=Prdx2 PE=1 SV=3	Prdx2	0.22	0.0314825
Q8K2C6	NAD-dependent protein deacylase sirtuin-5, mitochondrial OS=Mus musculus GN=Sirt5 PE=1 SV=1	Sirt5	0.2	0.0422262
Q9CZR8	Elongation factor Ts, mitochondrial OS=Mus musculus GN=Tsfm PE=1 SV=1	Tsfm	0.2	0.050198
Q99JR6	Nicotinamide/nicotinic acid mononucleotide adenylyltransferase 3 OS=Mus musculus GN=Nmnat3 PE=1 SV=1	Nmnat3	0.18	0.0292221
P56812	Programmed cell death protein 5 OS=Mus musculus GN=Pdcd5 PE=1 SV=3	Pdcd5	-0.11	0.0346691
Q6P9Q4	FH1/FH2 domain-containing protein 1 OS=Mus musculus GN=Fhod1 PE=1 SV=3	Fhod1	-0.17	0.0228594
Q8VHL1	Histone-lysine N-methyltransferase SETD7 OS=Mus musculus GN=Setd7 PE=1 SV=2	Setd7	-0.18	0.0202502
P59325	Eukaryotic translation initiation factor 5 OS=Mus musculus GN=Eif5 PE=1 SV=1	Eif5	-0.23	0.0295493
P04925	Major prion protein OS=Mus musculus GN=Prnp PE=1 SV=2	Prnp	-0.26	0.0194387
Q6ZPJ3	(E3-independent) E2 ubiquitin-conjugating enzyme UBE2O OS=Mus musculus GN=Ube2o PE=1 SV=3	Ube2o	-0.29	0.0421772
O09165	Calsequestrin-1 OS=Mus musculus GN=Casq1 PE=1 SV=3	Casq1	-0.33	0.0175233
Q6QD59	Vesicle transport protein SEC20 OS=Mus musculus GN=Bnip1 PE=1 SV=1	Bnip1	-0.41	0.0468168
Q9ERK4	Exportin-2 OS=Mus musculus GN=Cse1l PE=1 SV=1	Cse1l	-0.49	0.0306196
E0CYX9	Coiled-coil domain-containing protein 127 (Fragment) OS=Mus musculus GN=Ccdc127 PE=1 SV=1	Ccdc127	-0.86	0.00637965
Q9D6K5	Synaptojanin-2-binding protein OS=Mus musculus GN=Synj2bp PE=1 SV=1	Synj2bp	-0.95	0.0466589
O70578	Voltage-dependent calcium channel gamma-1 subunit OS=Mus musculus GN=Cacng1 PE=2 SV=1	Cacng1	-1.34	0.0260799
