## Supplemental Table 5 for "Gemcitabine plus nab-paclitaxel preserves skeletal and cardiac mass and function in a murine model of pancreatic cancer cachexia"

### Sheet: Sheet1
Supplementary Table S4. Significant pathways identified for KPC vs. sham_Heart
Ingenuity Canonical Pathways	p-value	Ratio	z-score	Molecules
PPAR Signaling	0.000363078	0.171	-3.638	FOS,HSP90B1,IL18RAP,IL1B,IL1R1,IL1R2,IL1RN,IL33,MAP3K14,NFKBIA,NFKBID,NR1H3,PTGS2,RAP1B,RASD1,STAT5A,TNFRSF1A,TNFRSF1B
Coronavirus Pathogenesis Pathway	7.94328e-16	0.287	-3.202	CASP1,CASP8,CCND1,E2F2,EEF1A1,FAU,FOS,IL1B,MAPK11,NFKBIA,NFKBID,NPM1,PTGS2,RIPK1,RPS10,RPS11,RPS12,RPS13,RPS14,RPS15,RPS15A,RPS16,RPS18,RPS19,RPS20,RPS21,RPS23,RPS24,RPS25,RPS26,RPS27A,RPS28,RPS3,RPS4Y1,RPS5,RPS6,RPS7,RPS8,RPS9,RPSA,STAT3,TGFBR2,TRAF3
Apelin Cardiac Fibroblast Signaling Pathway	0.0199526	0.217	-2.236	APLN,APLNR,PRKAA2,PRKAB2,SPHK1
PPARα/RXRα Activation	0.0154882	0.115	-2.183	ABCA1,ADCY1,ADCY5,ADIPOQ,BCL3,CHD5,HSP90B1,IL18RAP,IL1B,IL1R1,IL1R2,MAP3K14,NFKBIA,NFKBID,PLCB1,PRKAA2,PRKAB2,PRKCA,PRKCB,RAP1B,RASD1,TGFBR2
Apelin Muscle Signaling Pathway	0.040738	0.211	-2	APLN,APLNR,PRKAA2,PRKAB2
Antioxidant Action of Vitamin C	0.042658	0.119	-1.897	CSF2RB,HMOX1,MAPK11,NFKBIA,NFKBID,PLA2G7,PLCB1,PLD1,PLD4,PNPLA3,SLC2A1,SLC2A3,STAT5A
PTEN Signaling	0.000204174	0.162	-1.698	BCL2L1,CCND1,CDKN1A,EGFR,FGFR3,INPP5D,INPP5J,INPPL1,ITGA1,ITGA3,ITGA9,ITGB2,ITGB3,KDR,MAGI3,PIK3CD,PIK3CG,PIK3R5,RAC2,RAP1B,RASD1,TGFBR2
Glioma Invasiveness Signaling	9.12011e-08	0.274	1.5	CD44,ITGB3,PIK3C2B,PIK3CD,PIK3CG,PIK3R5,PLAUR,RAC2,RAP1B,RASD1,RHOBTB1,RHOG,RHOH,RHOJ,RHOQ,RHOU,RND1,TIMP1,TIMP3,TIMP4
HGF Signaling	9.33254e-06	0.192	1.5	CCND1,CDKN1A,ELF3,FOS,ITGA1,ITGA3,ITGA9,ITGB2,ITGB3,MAP3K13,MAP3K14,MAP3K6,MAP3K8,PIK3C2B,PIK3CD,PIK3CG,PIK3R5,PRKCA,PRKCB,PTGS2,RAP1B,RASD1,STAT3
Chemokine Signaling	0.00371535	0.163	1.508	CAMK2B,CAMK2D,CCR5,FOS,GNAI3,MAPK11,PIK3CG,PLCB1,Ppp1r12b,PRKCA,PRKCB,RAP1B,RASD1
Ovarian Cancer Signaling	0.00891251	0.129	1.508	CCND1,CD44,EDN1,EGF,EGFR,GJA1,PGF,PIK3C2B,PIK3CD,PIK3CG,PIK3R5,PTGS1,PTGS2,RAP1B,RASD1,Tcf7,VEGFA,WNT4
Thyroid Cancer Signaling	0.0218776	0.139	1.508	CCND1,CDH1,FOS,MYC,PIK3C2B,PIK3CD,PIK3CG,PIK3R5,RAP1B,RASD1,Tcf7
Insulin Secretion Signaling Pathway	0.0229087	0.107	1.569	ADCY1,ADCY5,AGO4,CAMK2B,CAMK2D,CREB3L4,FGR,HCK,KCNB1,MAPK11,PABPC1,PIK3C2B,PIK3CD,PIK3CG,PIK3R5,PLCB1,PRKCA,PRKCB,RAP1B,RYR2,SEC11C,SEC61G,SLC2A1,SLC2A3,STAT3,STAT5A
GM-CSF Signaling	8.70964e-05	0.214	1.604	BCL2A1,BCL2L1,CAMK2B,CAMK2D,CCND1,CSF2RB,HCK,PIK3C2B,PIK3CD,PIK3CG,PIK3R5,PRKCB,RAP1B,RASD1,STAT3
LPS/IL-1 Mediated Inhibition of RXR Function	0.00025704	0.138	1.604	ABCA1,ABCB9,ACSL4,ALAS1,ALDH1A1,ALDH1A3,ALDH1L2,ALDH3B1,APOE,CD14,CHST12,FMO2,GSTA3,GSTA5,GSTP1,HMGCS2,HS3ST1,IL18RAP,IL1B,IL1R1,IL1R2,IL1RN,IL33,LBP,MGST1,MYD88,NR1H3,RARA,TLR4,TNFRSF1A,TNFRSF1B
Gαi Signaling	0.0144544	0.128	1.604	ADCY1,ADCY5,APLNR,CXCR2,GNAI3,GNB5,HCAR2,P2RY12,PTGER3,RAP1B,RASD1,RGS10,RGS14,S1PR1,STAT3,TBXA2R
Role of PKR in Interferon Induction and Antiviral Response	7.07946e-05	0.178	1.606	ATF3,CASP1,CASP8,FAS,FCGR1A,FOS,HSP90B1,HSPA1L,IFNGR2,IL1B,MAPK11,MSR1,MYD88,NFKBIA,NFKBID,NPM1,SCARA3,STAT3,TLR4,TNFRSF1A,TRAF3
Thrombin Signaling	9.33254e-06	0.159	1.633	ADCY1,ADCY5,CAMK2B,CAMK2D,EGF,EGFR,F2RL2,F2RL3,GATA2,GATA4,GNAI3,GNB5,MAPK11,MYL1,MYL12A,PIK3C2B,PIK3CD,PIK3CG,PIK3R5,PLCB1,Ppp1r12b,PRKCA,PRKCB,RAC2,RAP1B,RASD1,RHOBTB1,RHOG,RHOH,RHOJ,RHOQ,RHOU,RND1
Guanosine Nucleotides Degradation III	0.000134896	0.462	1.633	GDA,NT5C,NT5C1A,NT5E,PNP,XDH
Adenosine Nucleotides Degradation II	0.000524807	0.375	1.633	ADA,NT5C,NT5C1A,NT5E,PNP,XDH
Unfolded protein response	0.0416869	0.143	1.633	CEBPB,CEBPD,HSP90B1,HSPA1L,HSPH1,OS9,PPP1R15A,XBP1
FcγRIIB Signaling in B Lymphocytes	0.0020893	0.173	1.667	BTK,CACNA2D1,CACNA2D2,CD79A,CD79B,FCGR2B,INPP5D,PIK3C2B,PIK3CD,PIK3CG,PIK3R5,RAP1B,RASD1
VDR/RXR Activation	0.00295121	0.167	1.667	CAMP,CASR,CD14,CDKN1A,CEBPB,HOXA10,HR,KLF4,MXD1,PRKCA,PRKCB,SPP1,THBD
GDNF Family Ligand-Receptor Interactions	0.0398107	0.132	1.667	DOK2,DOK3,DOK4,FOS,PIK3C2B,PIK3CD,PIK3CG,PIK3R5,RAP1B,RASD1
Glioblastoma Multiforme Signaling	0.00128825	0.139	1.698	CCND1,CDK6,CDKN1A,E2F2,EGF,EGFR,MYC,PIK3C2B,PIK3CD,PIK3CG,PIK3R5,PLCB1,RAC2,RAP1B,RASD1,RHOBTB1,RHOG,RHOH,RHOJ,RHOQ,RHOU,RND1,WNT4
Complement System	1.04713e-09	0.432	1.732	C1QA,C1QB,C1QC,C1R,C1S,C3,C4A/C4B,C5AR1,C6,CFB,CFD,CFH,CR2,ITGAM,ITGB2,SERPING1
Ferroptosis Signaling Pathway	0.000501187	0.159	1.789	ABCA1,ACSL4,ALOX12,ALOX15,CDKN1A,CYBB,FTH1,FTL,HMOX1,PRKAA2,PRKAB2,RAP1B,RASD1,SAT1,SLC1A5,SLC39A8,SLC3A2,SLC7A11,STAT3,TFRC
iCOS-iCOSL Signaling in T Helper Cells	8.70964e-05	0.18	1.807	CAMK2B,CAMK2D,CD3G,FCER1G,GRAP2,HLA-A,HLA-DMA,HLA-DMB,ICOSLG/LOC102723996,INPP5D,LAT,LCP2,NFKBIA,NFKBID,PIK3C2B,PIK3CD,PIK3CG,PIK3R5,PTPRC,VAV1
PDGF Signaling	0.000295121	0.186	1.807	FOS,INPP5D,INPP5J,INPPL1,MYC,PIK3C2B,PIK3CD,PIK3CG,PIK3R5,PRKCA,PRKCB,RAP1B,RASD1,SPHK1,SRF,STAT3
Integrin Signaling	1.02329e-08	0.188	1.859	ACTA1,ACTA2,ACTN1,ARHGEF7,ARPC1B,ARPC3,ARPC5,CAPN3,ITGA1,ITGA11,ITGA2B,ITGA3,ITGA9,ITGAE,ITGAM,ITGB2,ITGB3,ITGB6,ITGB7,MYL12A,PAK3,PFN4,PIK3C2B,PIK3CD,PIK3CG,PIK3R5,Ppp1r12b,RAC2,RAP1B,RASD1,RHOBTB1,RHOG,RHOH,RHOJ,RHOQ,RHOU,RND1,TSPAN4,TTN,WAS
Adrenomedullin signaling pathway	0.0213796	0.112	1.886	ADCY1,ADCY5,C3,CEBPB,CFH,FOS,GUCY1A2,IL1B,IL1RN,IL33,KCNN4,MAPK11,NT5C,PIK3C2B,PIK3CD,PIK3CG,PIK3R5,PLCB1,RAMP2,RAP1B,RASD1,TTN
Purine Nucleotides Degradation II (Aerobic)	0.000199526	0.368	1.89	ADA,GDA,NT5C,NT5C1A,NT5E,PNP,XDH
Oncostatin M Signaling	0.00933254	0.186	1.89	CHI3L1,OSM,OSMR,RAP1B,RASD1,STAT3,STAT5A,TIMP3
Renal Cell Carcinoma Signaling	0.0239883	0.138	1.89	FOS,PAK3,PIK3C2B,PIK3CD,PIK3CG,PIK3R5,RAP1B,RASD1,RPS27A,SLC2A1,VEGFA
MIF Regulation of Innate Immunity	0.025704	0.167	1.89	CD14,FOS,NFKBIA,NFKBID,NOS2,PTGS2,TLR4
iNOS Signaling	4.57088e-05	0.267	1.897	CD14,FOS,IFNGR2,IRAK3,IRAK4,LBP,MAPK11,MYD88,NFKBIA,NFKBID,NOS2,TLR4
TNFR1 Signaling	0.00223872	0.2	1.897	BIRC3,CASP8,FOS,MAP3K14,NAIP,NFKBIA,NFKBID,PAK3,RIPK1,TNFRSF1A
Crosstalk between Dendritic Cells and Natural Killer Cells	0.00363078	0.157	1.897	ACTA1,ACTA2,CAMK2B,CAMK2D,CSF2RB,FAS,FSCN1,HLA-A,HLA-E,LTB,TLR4,TLR7,TNFRSF1B,TYROBP
Renin-Angiotensin Signaling	0.00851138	0.136	1.897	ADCY1,ADCY5,FOS,MAPK11,PAK3,PIK3C2B,PIK3CD,PIK3CG,PIK3R5,PRKCA,PRKCB,PTGER2,PTPN6,RAP1B,RASD1,STAT3
RANK Signaling in Osteoclasts	0.00933254	0.146	1.897	BIRC3,FOS,MAP3K13,MAP3K14,MAP3K6,MAP3K8,MAPK11,NFKBIA,NFKBID,PIK3C2B,PIK3CD,PIK3CG,PIK3R5
Thrombopoietin Signaling	9.77237e-05	0.222	1.941	FOS,MPL,MYC,PIK3C2B,PIK3CD,PIK3CG,PIK3R5,PRKCA,PRKCB,RAP1B,RASD1,STAT3,STAT5A,THPO
NRF2-mediated Oxidative Stress Response	0.000147911	0.148	1.941	ACTA1,ACTA2,DNAJA4,ENC1,FKBP5,FOS,FTH1,FTL,GCLM,GSR,GSTA3,GSTA5,GSTP1,HERPUD1,HMOX1,HSPB8,JUNB,MAF,MAFF,MGST1,PIK3C2B,PIK3CD,PIK3CG,PIK3R5,PRKCA,PRKCB,RAP1B,RASD1
Th17 Activation Pathway	0.0112202	0.143	1.941	AHR,BATF,FCER1G,HSP90B1,IL1B,IL1R1,IRAK3,IRAK4,MYD88,PTGER2,PTGER4,SOCS3,STAT3
SAPK/JNK Signaling	0.0120226	0.137	1.941	DUSP10,DUSP4,DUSP8,FCER1G,MAP3K13,MAP4K1,PIK3C2B,PIK3CD,PIK3CG,PIK3R5,RAC2,RAP1B,RASD1,RIPK1
Endocannabinoid Developing Neuron Pathway	0.0151356	0.13	1.941	ADCY1,ADCY5,CCND1,CREB3L4,GNAI3,MAPK11,PIK3C2B,PIK3CD,PIK3CG,PIK3R5,RAC2,RAP1B,RASD1,STAT3,STMN2
Systemic Lupus Erythematosus In T Cell Signaling Pathway	0.00131826	0.117	1.947	CASP1,CASP4,CASP8,CASQ1,CD3G,CD44,CREB3L4,FAS,FCER1G,FOS,GNAI3,HLA-A,HLA-DMA,HLA-DMB,HLA-E,ICOSLG/LOC102723996,LAT,LEPR,NOS1,NOS2,PIK3C2B,PIK3CD,PIK3CG,PIK3R5,PPM1J,PPP2R3A,RAC2,RAP1B,RASD1,RHOBTB1,RHOG,RHOH,RHOJ,RHOQ,RHOU,RND1,SELPLG,STAT3,VAV1
Actin Cytoskeleton Signaling	3.80189e-06	0.159	1.961	ACTA1,ACTA2,ACTN1,APC2,ARHGEF7,ARPC1B,ARPC3,ARPC5,BAIAP2,CD14,EGF,FGD1,FN1,ITGA1,ITGA3,ITGA9,ITGB2,ITGB3,LBP,MYH7,MYL1,MYL12A,NCKAP1L,PAK3,PIK3C2B,PIK3CD,PIK3CG,PIK3R5,Ppp1r12b,RAC2,RAP1B,RASD1,SSH3,TTN,VAV1,WAS
Reelin Signaling in Neurons	0.00524807	0.139	2	APOE,ARPC1B,ARPC3,ARPC5,CAMK2B,CAMK2D,FGR,GRINA,HCK,ITGA3,MAP4K1,MAPT,PIK3C2B,PIK3CD,PIK3CG,PIK3R5,RAP1B
Role of IL-17A in Psoriasis	0.0138038	0.286	2	CXCL3,IL17RA,S100A8,S100A9
Cytotoxic T Lymphocyte-mediated Apoptosis of Target Cells	0.0295121	0.176	2	CASP8,CD3G,FAS,FCER1G,HLA-A,HLA-E
Fatty Acid α-oxidation	0.047863	0.2	2	ALDH1A1,ALDH1A3,ALDH3B1,PTGS2
Remodeling of Epithelial Adherens Junctions	0.047863	0.132	2	ACTA1,ACTA2,ACTN1,ARPC1B,ARPC3,ARPC5,CDH1,DNM3,TUBB1
HOTAIR Regulatory Pathway	0.000354813	0.15	2.041	AGO4,CD44,CDH1,CDKN1A,ICAM1,JARID2,MMP12,MMP14,MMP15,MMP19,MMP27,MMP8,MYC,NFKBIA,PIK3C2B,PIK3CD,PIK3CG,PIK3R5,SPP1,SRF,STAT3,Tcf7,TLR4,WNT4
Synaptogenesis Signaling Pathway	0.0331131	0.0994	2.043	ADCY1,ADCY5,APOE,ARHGEF7,ARPC1B,ARPC3,ARPC5,CACNA2D1,CAMK2B,CAMK2D,CDH1,CREB3L4,EPHA2,EPHA4,FGR,GRINA,HCK,MAPT,PIK3C2B,PIK3CD,PIK3CG,PIK3R5,RAP1B,RASD1,RASGRP1,SNCA,STXBP2,SYT12,THBS1,THBS2,WAS
Sphingosine-1-phosphate Signaling	1.7378e-06	0.205	2.065	ACER2,ACER3,ADCY1,ADCY5,CASP1,CASP4,CASP8,CASQ1,GNAI3,PIK3C2B,PIK3CD,PIK3CG,PIK3R5,PLCB1,RAC2,RHOBTB1,RHOG,RHOH,RHOJ,RHOQ,RHOU,RND1,S1PR1,SPHK1
IL-15 Signaling	0.0154882	0.147	2.111	BCL2L1,MAPK11,MYC,PIK3C2B,PIK3CD,PIK3CG,PIK3R5,RAP1B,RASD1,STAT3,STAT5A
MSP-RON Signaling In Macrophages Pathway	1.12202e-05	0.195	2.132	ARG1,CREB3L4,FOS,HLA-DMA,HLA-DMB,IFNGR2,ITGAM,ITGB2,MST1R,NFKBIZ,NOS2,PIK3C2B,PIK3CD,PIK3CG,PIK3R5,PTGS2,RAP1B,RASD1,SBNO2,SOCS3,STAT3,TLR4
MSP-RON Signaling In Cancer Cells Pathway	0.000165959	0.164	2.132	ACTA2,CCND1,CREB3L4,CSF2RB,EGFR,ELF3,FOS,MST1R,MYC,NFKBIA,PGF,PIK3C2B,PIK3CD,PIK3CG,PIK3R5,PLAUR,RAP1B,RASD1,RPS6KA2,STAT3,Tcf7,VEGFA
LPS-stimulated MAPK Signaling	5.49541e-05	0.205	2.138	CD14,FOS,LBP,MAP3K14,MAPK11,NFKBIA,NFKBID,PIK3C2B,PIK3CD,PIK3CG,PIK3R5,PRKCA,PRKCB,RAP1B,RASD1,SRF,TLR4
Cholecystokinin/Gastrin-mediated Signaling	8.12831e-05	0.176	2.183	EGFR,EPHA4,FOS,IL1B,IL1RN,IL33,PLCB1,PRKCA,PRKCB,PTGS2,RAC2,RAP1B,RASD1,RHOBTB1,RHOG,RHOH,RHOJ,RHOQ,RHOU,RND1,SRF
Pancreatic Adenocarcinoma Signaling	0.000204174	0.174	2.183	BCL2L1,CCND1,CDKN1A,CYP2E1,E2F2,EGF,EGFR,HMOX1,PGF,PIK3C2B,PIK3CD,PIK3CG,PIK3R5,PLD1,PLD4,PTGS2,STAT3,TGFBR2,VEGFA
Cdc42 Signaling	0.000263027	0.148	2.183	APC2,ARPC1B,ARPC3,ARPC5,BAIAP2,CD3G,CDC42SE1,FCER1G,FGD1,FOS,HLA-A,HLA-DMA,HLA-DMB,HLA-E,ITGA1,ITGA3,ITGA9,ITGB2,ITGB3,MAPK11,MYL1,MYL12A,PAK3,Ppp1r12b,VAV1,WAS
HER-2 Signaling in Breast Cancer	3.89045e-05	0.155	2.191	CCND1,CDKN1A,COX15,CYB5A,EGF,EGFR,ELF3,ERBB3,FCER1G,FGR,FOS,HCK,ITGB2,ITGB3,ITGB6,ITGB7,MYC,NFKBIA,NFKBID,PIK3C2B,PIK3CD,PIK3CG,PIK3R5,PRKCA,PRKCB,PTGS2,RAP1B,RASD1,RPS6,STAT3
Prostanoid Biosynthesis	0.000323594	0.5	2.236	PTGES,PTGIS,PTGS1,PTGS2,TBXAS1
Regulation Of The Epithelial Mesenchymal Transition By Growth Factors Pathway	0.042658	0.106	2.236	CDH1,DOCK10,EGF,EGFR,FGFR3,FOS,ID2,LTB,MAPK11,MEST,PIK3C2B,PIK3CD,PIK3CG,PIK3R5,RAP1B,RASD1,STAT3,TGFBR2,TNFRSF1A,TNFRSF1B
Telomerase Signaling	0.00794328	0.14	2.309	CDKN1A,EGF,EGFR,ELF3,HSP90B1,MYC,PIK3C2B,PIK3CD,PIK3CG,PIK3R5,PPM1J,PPP2R3A,RAP1B,RASD1,TERF1
Xenobiotic Metabolism AHR Signaling Pathway	0.000812831	0.176	2.324	ABCG2,AHR,ALDH1A1,ALDH1A3,ALDH1L2,ALDH3B1,CYP1B1,GSTA3,GSTA5,GSTP1,HSP90B1,IL1B,MGST1,UGT1A6,Ugt1a7c
Th1 Pathway	0.00199526	0.149	2.324	CCR5,CD3G,HLA-A,HLA-DMA,HLA-DMB,ICAM1,ICOSLG/LOC102723996,IFNGR2,IL18R1,ITGB2,PIK3C2B,PIK3CD,PIK3CG,PIK3R5,RUNX3,SOCS3,STAT3,VAV1
Type II Diabetes Mellitus Signaling	0.00512861	0.134	2.324	ACSL4,ADIPOQ,CACNA2D1,CACNA2D2,CEBPB,MAP3K14,NFKBIA,NFKBID,PIK3C2B,PIK3CD,PIK3CG,PIK3R5,PRKAA2,PRKAB2,PRKCA,PRKCB,SOCS3,TNFRSF1A,TNFRSF1B
Regulation of eIF4 and p70S6K Signaling	7.94328e-15	0.265	2.333	AGO4,EIF1AX,FAU,ITGA1,ITGA3,ITGA9,ITGB2,ITGB3,MAPK11,PABPC1,PIK3C2B,PIK3CD,PIK3CG,PIK3R5,PPM1J,PPP2R3A,RAP1B,RASD1,RPS10,RPS11,RPS12,RPS13,RPS14,RPS15,RPS15A,RPS16,RPS18,RPS19,RPS20,RPS21,RPS23,RPS24,RPS25,RPS26,RPS27A,RPS28,RPS3,RPS4Y1,RPS5,RPS6,RPS7,RPS8,RPS9,RPSA
Regulation of Actin-based Motility by Rho	1.44544e-07	0.233	2.357	ACTA1,ACTA2,ARPC1B,ARPC3,ARPC5,BAIAP2,ITGA1,ITGA3,ITGA9,ITGB2,ITGB3,MYL1,MYL12A,PAK3,Ppp1r12b,RAC2,RHOBTB1,RHOG,RHOH,RHOJ,RHOQ,RHOU,RND1,WAS
HMGB1 Signaling	3.38844e-05	0.164	2.357	FOS,ICAM1,IFNGR2,IL1B,IL1R1,IL33,LTB,MAPK11,OSM,PIK3C2B,PIK3CD,PIK3CG,PIK3R5,RAC2,RAP1B,RASD1,RHOBTB1,RHOG,RHOH,RHOJ,RHOQ,RHOU,RND1,TLR4,TNFRSF1A,TNFRSF1B,Tnfsf9
fMLP Signaling in Neutrophils	0.000162181	0.172	2.357	ARPC1B,ARPC3,ARPC5,CYBB,GNAI3,GNB5,NCF1,NCF2,NFKBIA,NFKBID,PIK3C2B,PIK3CD,PIK3CG,PIK3R5,PLCB1,PRKCA,PRKCB,RAP1B,RASD1,WAS
HIF1α Signaling	2.51189e-06	0.166	2.401	CAMK2B,CAMK2D,CDKN1A,CYBB,EDN1,EGF,HIF1AN,HMOX1,HSPA1L,KDR,MMP12,MMP14,MMP15,MMP19,MMP27,MMP8,NCF1,NCF2,NOS2,PGF,PIK3C2B,PIK3CD,PIK3CG,PIK3R5,PRKCA,PRKCB,RAP1B,RASD1,RPS6,SAT1,SLC2A1,SLC2A3,STAT3,VEGFA
Inflammasome pathway	0.00199526	0.3	2.449	CASP1,CASP8,IL1B,MYD88,NAIP,TLR4
Fc Epsilon RI Signaling	0.000512861	0.162	2.5	BTK,FCER1G,GRAP2,INPP5D,INPP5J,INPPL1,LAT,LCP2,MAPK11,PIK3C2B,PIK3CD,PIK3CG,PIK3R5,PRKCA,PRKCB,RAC2,RAP1B,RASD1,VAV1
Gαq Signaling	0.000102329	0.159	2.524	ADRA1D,AVPR1A,BTK,GNB5,HMOX1,HTR2B,NFKBIA,NFKBID,PIK3C2B,PIK3CD,PIK3CG,PIK3R5,PLCB1,PLD1,PLD4,PRKCA,PRKCB,RAC2,RHOBTB1,RHOG,RHOH,RHOJ,RHOQ,RHOU,RND1
CXCR4 Signaling	0.000275423	0.15	2.524	ADCY1,ADCY5,FOS,GNAI3,GNB5,MYL1,MYL12A,PAK3,PIK3C2B,PIK3CD,PIK3CG,PIK3R5,PLCB1,PRKCA,PRKCB,RAC2,RAP1B,RASD1,RHOBTB1,RHOG,RHOH,RHOJ,RHOQ,RHOU,RND1
Phospholipase C Signaling	1.77828e-06	0.154	2.6	ADCY1,ADCY5,ARHGEF19,ARHGEF7,BTK,CD3G,CD79A,CD79B,CREB3L4,FCER1G,FCGR2A,FCGR2B,GNB5,GRAP2,HMOX1,ITGA1,ITGA3,ITGA9,ITGB2,ITGB3,LAT,LCP2,MYL1,MYL12A,PLCB1,PLD1,PLD4,Ppp1r12b,PRKCA,PRKCB,RAC2,RAP1B,RASD1,RHOBTB1,RHOG,RHOH,RHOJ,RHOQ,RHOU,RND1,TGM2
Signaling by Rho Family GTPases	7.76247e-06	0.15	2.646	ACTA1,ACTA2,ARHGEF19,ARHGEF7,ARPC1B,ARPC3,ARPC5,BAIAP2,CDC42EP4,CDH1,CYBB,FOS,GNAI3,GNB5,ITGA1,ITGA3,ITGA9,ITGB2,ITGB3,MYL1,MYL12A,NCF1,NCF2,PAK3,PIK3C2B,PIK3CD,PIK3CG,PIK3R5,PLD1,RAC2,RHOBTB1,RHOG,RHOH,RHOJ,RHOQ,RHOU,RND1,WAS
Retinoate Biosynthesis I	0.00851138	0.206	2.646	ADH1C,AKR1B10,ALDH1A1,ALDH1A3,RBP7,RDH10,RDH12
PI3K/AKT Signaling	5.01187e-06	0.168	2.668	BCL2L1,CCND1,CDKN1A,CSF2RB,CXCR2,HSP90B1,IL17RA,IL18R1,IL18RAP,IL1R1,IL1R2,IL4R,IL7R,INPP5D,INPP5J,INPPL1,ITGA1,ITGA3,ITGA9,ITGB2,ITGB3,MAP3K8,NFKBIA,NFKBID,PIK3CD,PIK3CG,PPM1J,PPP2R3A,PTGS2,RAP1B,RASD1
NF-κB Activation by Viruses	6.45654e-05	0.211	2.673	CCR5,CR2,ITGA3,ITGB3,MAP3K14,NFKBIA,NFKBID,PIK3C2B,PIK3CD,PIK3CG,PIK3R5,PRKCA,PRKCB,RAP1B,RASD1,RIPK1
PI3K Signaling in B Lymphocytes	9.33254e-05	0.167	2.683	ATF3,BTK,C3,CAMK2B,CAMK2D,CD79A,CD79B,CR2,FCGR2B,FOS,IL4R,INPP5D,NFKBIA,NFKBID,PIK3CD,PIK3CG,PLCB1,PRKCB,PTPRC,RAP1B,RASD1,TLR4,VAV1
ILK Signaling	4.36516e-08	0.189	2.694	ACTA1,ACTA2,ACTN1,CCND1,CDH1,CREB3L4,FBLIM1,FN1,FOS,ITGB2,ITGB3,ITGB6,ITGB7,KRT18,MYC,MYH7,MYL1,NOS2,PGF,PIK3C2B,PIK3CD,PIK3CG,PIK3R5,PPM1J,PPP2R3A,PTGS2,RAC2,RHOBTB1,RHOG,RHOH,RHOJ,RHOQ,RHOU,RND1,TNFRSF1A,VEGFA
Mouse Embryonic Stem Cell Pluripotency	0.0288403	0.126	2.714	BMP4,ID1,ID2,MAPK11,MYC,PIK3C2B,PIK3CD,PIK3CG,PIK3R5,RAP1B,RASD1,STAT3,Tcf7
Role of Hypercytokinemia/hyperchemokinemia in the Pathogenesis of Influenza	0.0389045	0.128	2.714	CASP1,CXCL3,IL1B,IL1RN,IL33,ISG20,MYD88,RSAD2,S1PR1,TLR4,TLR7
Tec Kinase Signaling	1.1749e-08	0.202	2.746	ACTA1,ACTA2,BTK,FAS,FCER1G,FGR,FOS,GNAI3,GNB5,HCK,ITGA1,ITGA3,ITGA9,ITGB2,ITGB3,PAK3,PIK3C2B,PIK3CD,PIK3CG,PIK3R5,PRKCA,PRKCB,RAC2,RHOBTB1,RHOG,RHOH,RHOJ,RHOQ,RHOU,RND1,STAT3,STAT5A,TLR4,VAV1,WAS
Leukocyte Extravasation Signaling	1e-11	0.223	2.795	ACTA1,ACTA2,ACTN1,ARHGAP4,ARHGAP8/PRR5-ARHGAP8,BTK,CD44,CLDN1,CLDN10,CYBA,CYBB,GNAI3,ICAM1,ITGA3,ITGAM,ITGB2,MAPK11,MMP12,MMP14,MMP15,MMP19,MMP27,MMP8,NCF1,NCF2,NCF4,PIK3C2B,PIK3CD,PIK3CG,PIK3R5,PRKCA,PRKCB,RAC2,RAP1B,RASGRP1,RASSF5,RHOH,SELPLG,TIMP1,TIMP3,TIMP4,VAV1,WAS
IL-1 Signaling	0.0120226	0.141	2.828	ADCY1,ADCY5,FOS,GNAI3,GNB5,IL1R1,IRAK3,IRAK4,MAP3K14,MAPK11,MYD88,NFKBIA,NFKBID
mTOR Signaling	6.30957e-18	0.262	2.837	ARHGAP8/PRR5-ARHGAP8,DDIT4,FAU,HMOX1,PGF,PIK3C2B,PIK3CD,PIK3CG,PIK3R5,PLD1,PLD4,PPM1J,PPP2R3A,PRKAA2,PRKAB2,PRKCA,PRKCB,RAC2,RAP1B,RASD1,RHOBTB1,RHOG,RHOH,RHOJ,RHOQ,RHOU,RND1,RPS10,RPS11,RPS12,RPS13,RPS14,RPS15,RPS15A,RPS16,RPS18,RPS19,RPS20,RPS21,RPS23,RPS24,RPS25,RPS26,RPS27A,RPS28,RPS3,RPS4Y1,RPS5,RPS6,RPS6KA2,RPS7,RPS8,RPS9,RPSA,VEGFA
p70S6K Signaling	9.33254e-05	0.171	2.837	BTK,CD79A,CD79B,EGFR,F2RL2,F2RL3,GNAI3,IL4R,MAPT,PIK3C2B,PIK3CD,PIK3CG,PIK3R5,PLCB1,PLD1,PPM1J,PPP2R3A,PRKCA,PRKCB,RAP1B,RASD1,RPS6
Type I Diabetes Mellitus Signaling	2.75423e-05	0.189	2.84	CASP8,CD3G,FAS,FCER1G,HLA-A,HLA-DMA,HLA-DMB,HLA-E,IFNGR2,IL1B,IL1R1,MAP3K14,MAPK11,MYD88,NFKBIA,NFKBID,NOS2,RIPK1,SOCS3,TNFRSF1A,TNFRSF1B
IL-6 Signaling	4.0738e-08	0.222	2.858	CD14,CEBPB,FOS,HSPB3,IL18RAP,IL1B,IL1R1,IL1R2,IL1RN,IL33,LBP,MAP3K14,MAPK11,NFKBIA,NFKBID,PIK3C2B,PIK3CD,PIK3CG,PIK3R5,RAP1B,RASD1,SOCS3,SRF,STAT3,TNFAIP6,TNFRSF1A,TNFRSF1B,VEGFA
Actin Nucleation by ARP-WASP Complex	5.7544e-07	0.247	2.887	ARPC1B,ARPC3,ARPC5,BAIAP2,ITGA1,ITGA3,ITGA9,ITGB2,ITGB3,RAC2,RAP1B,RASD1,RHOBTB1,RHOG,RHOH,RHOJ,RHOQ,RHOU,RND1,WAS
Tumor Microenvironment Pathway	4.0738e-10	0.216	2.92	ARG1,CCND1,CD44,CSPG4,EGF,FAS,FN1,FOS,HLA-A,HLA-E,ICAM1,IL1B,ITGB3,LEPR,MAP3K14,MMP12,MMP14,MMP15,MMP19,MMP27,MMP8,MYC,NOS2,OSM,PGF,PIK3C2B,PIK3CD,PIK3CG,PIK3R5,PTGS2,RAP1B,RASD1,SLC2A1,SLC2A3,SPP1,STAT3,TNFRSF1A,VEGFA
Endothelin-1 Signaling	2.81838e-06	0.17	2.921	ADCY1,ADCY5,CASP1,CASP4,CASP8,CASQ1,EDN1,EDNRB,FOS,GNAI3,GUCY1A2,HMOX1,MAPK11,MYC,NOS1,NOS2,PIK3C2B,PIK3CD,PIK3CG,PIK3R5,PLA2G7,PLCB1,PLD1,PLD4,PNPLA3,PRKCA,PRKCB,PTGER2,PTGS1,PTGS2,RAP1B,RASD1
Breast Cancer Regulation by Stathmin1	3.46737e-06	0.122	2.967	ACKR1,ADGRD1,ADGRG1,ADORA2B,ADRA1D,ADRB1,ADRB2,APLNR,ARHGEF19,ARHGEF7,AVPR1A,C5AR1,CAMK2B,CAMK2D,CASR,CCND1,CCR1,CCR2,CCR5,CCRL2,CDK6,CELSR1,CMKLR1,CREB3L4,CRHR2,CX3CR1,CYSLTR1,E2F2,EDNRB,EGF,F2RL2,F2RL3,FFAR2,GNB5,GPR1,GPR132,GPR141,GPR160,GPR171,GPR35,GPR39,GPRC5A,GPRC5B,HCAR2,HTR2B,LGR4,P2RY10,P2RY12,PGF,PIK3C2B,PIK3CD,PIK3CG,PIK3R5,PLCB1,PPM1J,PPP1R14C,PPP2R3A,PRKCA,PRKCB,PTGER2,PTGER3,PTGER4…
CD28 Signaling in T Helper Cells	1.07152e-05	0.19	3	ARPC1B,ARPC3,ARPC5,CARD11,CD3G,FCER1G,FOS,GRAP2,HLA-A,HLA-DMA,HLA-DMB,LAT,LCP2,NFKBIA,NFKBID,PIK3C2B,PIK3CD,PIK3CG,PIK3R5,PTPN6,PTPRC,VAV1,WAS
Osteoarthritis Pathway	2.39883e-10	0.2	3.087	ADIPOQ,ANXA2,CASP1,CASP4,CASP8,CASQ1,CASR,CEBPB,CREB3L4,CXCR2,DCN,DDIT4,ELF3,FGFR3,FN1,IL18RAP,IL1B,IL1R1,IL1R2,ITGA1,ITGA3,ITGA9,ITGB2,ITGB3,MMP12,NOS2,PGF,PRKAA2,PRKAB2,PTGS2,PTH1R,S100A8,S100A9,SDC4,SLC39A8,SPHK1,SPP1,Tcf7,TGFBR2,TIMP3,TLR4,TNFRSF1A,TNFRSF1B,VEGFA
Cardiac Hypertrophy Signaling (Enhanced)	3.01995e-05	0.121	3.111	ADCY1,ADCY5,ADRA1D,ADRB1,ADRB2,ATP2A3,CAMK2B,CAMK2D,CSF2RB,CXCR2,CYBB,EDN1,EDNRB,FGFR3,GATA4,GNAI3,HSPB3,IL17RA,IL18R1,IL18RAP,IL1B,IL1R1,IL1R2,IL33,IL4R,IL7R,ITGA1,ITGA3,ITGA9,ITGB2,ITGB3,LTB,MAP3K13,MAP3K14,MAP3K6,MAP3K8,MAPK11,MYC,MYOCD,OSM,PDE1C,PIK3C2B,PIK3CD,PIK3CG,PIK3R5,PLCB1,PRKCA,PRKCB,PTGS2,RAP1B,RASD1,RPS6,RYR2,SRF,STAT3,TGFBR2,TNFRSF1A,TNFRSF1B,Tnfsf9,WNT4
p38 MAPK Signaling	2.04174e-06	0.203	3.13	CDC25B,CREB3L4,DUSP1,DUSP10,FAS,HSPB3,IL18RAP,IL1B,IL1R1,IL1R2,IL1RN,IL33,IRAK3,IRAK4,MAP4K1,MAPK11,MAPT,MYC,RPS6KA2,SRF,TGFBR2,TIFA,TNFRSF1A,TNFRSF1B
CREB Signaling in Neurons	3.16228e-05	0.116	3.153	ACKR1,ADCY1,ADCY5,ADGRD1,ADGRG1,ADORA2B,ADRA1D,ADRB1,ADRB2,APLNR,AVPR1A,C5AR1,CACNA2D1,CACNA2D2,CAMK2B,CAMK2D,CASR,CCR1,CCR2,CCR5,CCRL2,CELSR1,CMKLR1,CREB3L4,CRHR2,CX3CR1,CYSLTR1,EDNRB,EGF,EGFR,F2RL2,F2RL3,FFAR2,FGFR3,GNAI3,GNB5,GPR1,GPR132,GPR141,GPR160,GPR171,GPR35,GPR39,GPRC5A,GPRC5B,HCAR2,HTR2B,KDR,LGR4,P2RY10,P2RY12,PIK3C2B,PIK3CD,PIK3CG,PIK3R5,PLCB1,PRKCA,PRKCB,PTGER2,PTGER3,PTGER4,PTH1R,RA…
Colorectal Cancer Metastasis Signaling	2.45471e-09	0.182	3.162	ADCY1,ADCY5,BCL2L1,CCND1,CDH1,EGF,EGFR,FOS,GNB5,MMP12,MMP14,MMP15,MMP19,MMP27,MMP8,MYC,NOS2,PGF,PIK3C2B,PIK3CD,PIK3CG,PIK3R5,PTGER2,PTGER3,PTGER4,PTGS2,RAC2,RAP1B,RASD1,RHOBTB1,RHOG,RHOH,RHOJ,RHOQ,RHOU,RND1,STAT3,Tcf7,TGFBR2,Tlr13,TLR4,TLR6,TLR7,TNFRSF1A,VEGFA,WNT4
Systemic Lupus Erythematosus In B Cell Signaling Pathway	3.54813e-08	0.167	3.244	BCL2L1,BTK,CARD11,CCND1,CD22,CD79A,CD79B,FCGR2A,FCGR2B,FGR,FOS,HCK,IFNGR2,IL1B,IL33,INPP5D,INPP5J,INPPL1,IRAK4,IRF5,ISG20,LILRB3,LILRB4,LTB,MAP3K14,MYC,MYD88,OSM,PIK3C2B,PIK3CD,PIK3CG,PIK3R5,PRKCA,PRKCB,PTPN6,RAC2,RAP1B,RASD1,RASGRP1,RASGRP3,STAT3,TLR7,Tnfsf9,TRAF1,TRAF3,VAV1
Neuroinflammation Signaling Pathway	1.23027e-06	0.15	3.244	BIRC3,CASP1,CASP8,CD200R1,CREB3L4,CX3CL1,CX3CR1,CYBB,FAS,FOS,GLUL,GRINA,HLA-A,HLA-DMA,HLA-DMB,HLA-E,HMOX1,ICAM1,IFNGR2,IL1B,IL1R1,IRAK3,IRAK4,MAPK11,MAPT,MYD88,NAIP,NCF1,NCF2,NOS2,PIK3C2B,PIK3CD,PIK3CG,PIK3R5,PTGS2,RIPK1,SNCA,TGFBR2,Tlr13,TLR4,TLR6,TLR7,TNFRSF1A,TRAF3,TYROBP
Xenobiotic Metabolism General Signaling Pathway	6.0256e-05	0.168	3.266	AHR,FTL,GSTA3,GSTA5,GSTP1,HMOX1,MAF,MAP3K13,MAP3K14,MAP3K6,MAP3K8,MAPK11,MGST1,NR1H3,PIK3C2B,PIK3CD,PIK3CG,PIK3R5,PRKCA,PRKCB,RAP1B,RASD1,UGT1A6,Ugt1a7c
B Cell Receptor Signaling	2.45471e-08	0.194	3.286	APBB1IP,BCL2A1,BCL2L1,BTK,CAMK2B,CAMK2D,CD22,CD79A,CD79B,CREB3L4,FCGR2A,FCGR2B,INPP5D,INPP5J,INPPL1,MAP3K13,MAP3K14,MAP3K6,MAP3K8,MAPK11,NFKBIA,NFKBID,PAX5,PIK3C2B,PIK3CD,PIK3CG,PIK3R5,POU2F2,PRKCB,PTPN6,PTPRC,RAC2,RAP1B,RASD1,RASSF5,VAV1
Role of Pattern Recognition Receptors in Recognition of Bacteria and Viruses	7.4131e-05	0.162	3.3	C1QA,C1QB,C1QC,C3,C5AR1,CASP1,CLEC6A,CLEC7A,IL1B,IL33,LTB,MYD88,OSM,PIK3C2B,PIK3CD,PIK3CG,PIK3R5,PRKCA,PRKCB,PTX3,RNASEL,TLR4,TLR6,TLR7,Tnfsf9
Toll-like Receptor Signaling	1.65959e-05	0.224	3.317	CD14,FOS,IL1B,IL1RN,IL33,IRAK3,IRAK4,LBP,MAP3K14,MAPK11,MYD88,NFKBIA,RPS27A,TLR4,TLR6,TLR7,TRAF1
TREM1 Signaling	0.000199526	0.2	3.357	CASP1,CXCL3,FCGR2B,ICAM1,IL1B,LAT2,MYD88,STAT3,STAT5A,Tlr13,TLR4,TLR6,TLR7,TREM1,TYROBP
Ephrin Receptor Signaling	0.000794328	0.138	3.357	ABI1,ARPC1B,ARPC3,ARPC5,CREB3L4,EGF,EPHA2,EPHA4,GNAI3,GNB5,GRINA,ITGA1,ITGA3,ITGA9,ITGB2,ITGB3,MAP3K14,PAK3,PGF,PIK3CG,RAC2,RAP1B,RASD1,STAT3,VEGFA,WAS
PKCθ Signaling in T Lymphocytes	3.54813e-06	0.181	3.4	CACNA2D1,CACNA2D2,CAMK2B,CAMK2D,CARD11,CD3G,FCER1G,FOS,GRAP2,HLA-A,HLA-DMA,HLA-DMB,LAT,LCP2,MAP3K13,MAP3K14,MAP3K6,MAP3K8,NFKBIA,NFKBID,PIK3C2B,PIK3CD,PIK3CG,PIK3R5,RAC2,RAP1B,RASD1,VAV1
NF-κB Signaling	2.95121e-08	0.196	3.43	BMP4,CARD11,CASP8,EGF,EGFR,FCER1G,FGFR3,IL1B,IL1R1,IL1R2,IL1RN,IL33,IRAK3,IRAK4,KDR,MAP3K14,MAP3K8,MYD88,NFKBIA,NFKBID,PIK3C2B,PIK3CD,PIK3CG,PIK3R5,PRKCB,RAP1B,RASD1,RIPK1,TGFBR2,TLR4,TLR6,TLR7,TNFRSF1A,TNFRSF1B,TRAF3
Natural Killer Cell Signaling	3.46737e-07	0.178	3.43	CD48,COL11A2,COL5A3,FCER1G,FCGR2A,FCGR3A/FCGR3B,HLA-A,HLA-E,HSPA1L,IL18R1,IL18RAP,IRAK4,Klra7 (includes others),KLRB1,LAT,LCP2,MAP3K13,MAP3K14,MAP3K6,MAP3K8,MAPK11,MYD88,PAK3,PIK3C2B,PIK3CD,PIK3CG,PIK3R5,PTPN6,RAC2,RAP1B,RASD1,RASSF5,TYROBP,VAV1,WAS
Rac Signaling	3.46737e-05	0.182	3.5	ARPC1B,ARPC3,ARPC5,BAIAP2,CD44,CYBB,ITGA1,ITGA3,ITGA9,ITGB2,ITGB3,MCF2L,NCF1,NCF2,PAK3,PIK3C2B,PIK3CD,PIK3CG,PIK3R5,PLD1,RAP1B,RASD1
Fcγ Receptor-mediated Phagocytosis in Macrophages and Monocytes	1.02329e-07	0.245	3.545	ACTA1,ACTA2,ARPC1B,ARPC3,ARPC5,FCGR1A,FCGR2A,FCGR3A/FCGR3B,FGR,FYB1,HCK,HMOX1,INPP5D,LCP2,NCF1,PIK3CG,PLD1,PLD4,PRKCA,PRKCB,RAC2,VAV1,WAS
IL-17 Signaling	0.00316228	0.128	3.674	CEBPB,Chil3/Chil4,CXCL3,FOS,HSP90B1,IL17RA,IL1B,IL33,LCN2,LTB,MAP3K14,MAPK11,NOS2,OSM,PGF,PIK3C2B,PIK3CD,PIK3CG,PIK3R5,PTGS2,RAP1B,RASD1,Tnfsf9,VEGFA
Production of Nitric Oxide and Reactive Oxygen Species in Macrophages	1.25893e-12	0.233	3.781	APOD,APOE,CYBA,CYBB,FOS,HOXA10,IFNGR2,IRF8,LYZ,MAP3K13,MAP3K14,MAP3K6,MAP3K8,MAPK11,NCF1,NCF2,NCF4,NFKBIA,NFKBID,NOS2,PIK3C2B,PIK3CD,PIK3CG,PIK3R5,PPM1J,PPP1R14C,PPP2R3A,PRKCA,PRKCB,PTPN6,RAC2,RAP1B,RHOBTB1,RHOG,RHOH,RHOJ,RHOQ,RHOU,RND1,S100A8,SPI1,TLR4,TNFRSF1A,TNFRSF1B
IL-8 Signaling	7.94328e-12	0.22	3.893	ARRB2,BCL2L1,CCND1,CDH1,CR2,CSTB,CXCR2,CYBB,EGF,EGFR,FOS,GNAI3,GNB5,HMOX1,ICAM1,IRAK3,IRAK4,ITGAM,ITGB2,ITGB3,KDR,NCF1,NCF2,PGF,PIK3C2B,PIK3CD,PIK3CG,PIK3R5,PLD1,PLD4,PRKCA,PRKCB,PTGS2,RAC2,RAP1B,RASD1,RHOBTB1,RHOG,RHOH,RHOJ,RHOQ,RHOU,RND1,VEGFA
Dendritic Cell Maturation	1.90546e-07	0.185	3.9	COL11A2,COL5A3,CREB3L4,FCER1G,FCGR1A,FCGR2A,FCGR2B,FCGR3A/FCGR3B,FSCN1,HLA-A,HLA-DMA,HLA-DMB,HLA-E,ICAM1,IL1B,IL1RN,IL33,IRF8,LEPR,LTB,MAP3K14,MAPK11,MYD88,NFKBIA,NFKBID,PIK3C2B,PIK3CD,PIK3CG,PIK3R5,PLCB1,TLR4,TNFRSF1A,TNFRSF1B,TYROBP
Hepatic Fibrosis Signaling Pathway	6.30957e-14	0.185	4.276	ACTA2,CCND1,CEBPB,COL11A2,COL5A3,CREB3L4,CYBB,EDN1,FOS,FTH1,FTL,GNAI3,ICAM1,IL17RA,IL18RAP,IL1B,IL1R1,IL1R2,IL1RN,IL33,IRAK3,IRAK4,ITGA1,ITGA3,ITGA9,ITGB2,ITGB3,KDR,LEPR,MAPK11,MYC,MYD88,MYL1,MYL12A,NCF1,NCF2,NFKBIA,NFKBID,PDCD4,PGF,PIK3C2B,PIK3CD,PIK3CG,PIK3R5,PRKCA,PRKCB,RAC2,RAP1B,RASD1,RHOBTB1,RHOG,RHOH,RHOJ,RHOQ,RHOU,RIPK1,RND1,SPP1,STAT3,SUCNR1,Tcf7,TFRC,TGFBR2,TIMP1,TLR4,TNFRSF1A,TNFRSF1B,…
Role of NFAT in Regulation of the Immune Response	2.63027e-05	0.16	4.491	AKAP5,BTK,CD3G,CD79A,CD79B,FCER1G,FCGR1A,FCGR2A,FCGR2B,FCGR3A/FCGR3B,FOS,GATA4,GNAI3,GNB5,HLA-A,HLA-DMA,HLA-DMB,LAT,LCP2,NFKBIA,NFKBID,PIK3C2B,PIK3CD,PIK3CG,PIK3R5,PLCB1,RAP1B,RASD1,RCAN3
Acute Phase Response Signaling	1.25893e-11	0.228	4.536	C1R,C1S,C3,C4A/C4B,CEBPB,CFB,CP,FN1,FOS,FTL,HMOX1,HP,IL1B,IL1R1,IL1RN,IL33,ITIH3,ITIH4,LBP,MAP3K14,MAPK11,MYD88,NFKBIA,NFKBID,OSM,OSMR,PIK3CD,PIK3CG,RAP1B,RASD1,RBP7,RIPK1,SAA1,Saa3,SERPINA3,SERPING1,SOCS3,STAT3,TNFRSF1A,TNFRSF1B,VWF
EIF2 Signaling	6.30957e-30	0.326	4.644	ACTA1,ACTA2,AGO4,ATF3,CCND1,EIF1AX,FAU,MYC,MYCN,PABPC1,PIK3C2B,PIK3CD,PIK3CG,PIK3R5,PPP1R15A,PTBP1,RAP1B,RASD1,RPL10,RPL10A,RPL11,RPL12,RPL13,RPL13A,RPL14,RPL17,RPL18A,RPL19,RPL21,Rpl22l1,RPL23,RPL27A,RPL3,RPL31,RPL35,RPL35A,Rpl36a,RPL37,RPL37A,RPL38,RPL39,RPL41,RPL5,RPL6,RPL7,RPL9,RPS10,RPS11,RPS12,RPS13,RPS14,RPS15,RPS15A,RPS16,RPS18,RPS19,RPS20,RPS21,RPS23,RPS24,RPS25,RPS26,RPS27A,RPS28,RPS3,R…
