## Supplemental Table 7 for "Gemcitabine plus nab-paclitaxel preserves skeletal and cardiac mass and function in a murine model of pancreatic cancer cachexia"

### Sheet: Cardiac Muscle
Cardiac Muscle. Bioset 1: RNAseq. Bioset 2: Proteomics
Gene	EntrezGene ID	Description	Bioset1 Imported ID	Bioset1 Rank	Fold Change 1	Bioset2 Imported ID	Bioset2 Rank	Fold Change 2
Akap5	238276	A kinase (PRKA) anchor protein 5	Akap5	219	-7.4591	Akap5	274	-0.45
Alas1	11655	aminolevulinic acid synthase 1	Alas1	888	-2.3376	Alas1	34	-1.13
Asb2	65256	ankyrin repeat and SOCS box-containing 2	Asb2	1568	-1.6021	Asb2	491	-0.29
Bnip3	12176	BCL2/adenovirus E1B interacting protein 3	Bnip3	835	2.4521	Bnip3	205	0.52
C5ar1	12273	complement component 5a receptor 1	C5ar1	491	3.779	C5ar1	79	0.86
Camp	12796	cathelicidin antimicrobial peptide	Camp	115	12.4407	Camp	50	0.99
Carmil1	68732	capping protein regulator and myosin 1 linker 1	Lrrc16a	915	2.2847	Carmil1	89	0.78
Cd38	12494	CD38 antigen	Cd38	1058	2.0335	Cd38	319	0.41
Cebpb	12608	CCAAT/enhancer binding protein (C/EBP), beta	Cebpb	573	3.3846	Cebpb	133	0.65
Cetn3	12626	centrin 3	Cetn3	1723	1.5284	Cetn3	362	0.38
Chil3	12655	chitinase-like 3	Chil3	3	190.151	Chil3	28	1.26
Cmklr1	14747	chemokine-like receptor 1	Cmklr1	1541	1.6256	Cmklr1	45	1.02
Col4a1	12826	collagen, type IV, alpha 1	Col4a1	1399	-1.7148	Col4a1	348	0.39
Comt	12846	catechol-O-methyltransferase	Comt	1056	2.0392	Comt	319	0.41
Cp	12870	ceruloplasmin	Cp	1288	1.7913	Cp	65	0.92
Ctsz	64138	cathepsin Z	Ctsz	983	2.154	Ctsz	348	0.39
Cyp2d22	56448	cytochrome P450, family 2, subfamily d, polypeptide 22	Cyp2d22	1198	1.8738	Cyp2d22	168	0.57
Dbh	13166	dopamine beta hydroxylase	Dbh	573	-3.3846	Dbh	285	0.44
Ecscr	68545	endothelial cell surface expressed chemotaxis and apoptosis regulator	Ecscr	1480	1.6632	Ecscr	37	1.09
Efhd2	27984	EF hand domain containing 2	Efhd2	1209	1.8596	Efhd2	306	0.42
Entpd1	12495	ectonucleoside triphosphate diphosphohydrolase 1	Entpd1	675	2.9201	Entpd1	141	0.62
Evi5l	213027	ecotropic viral integration site 5 like	Evi5l	1693	-1.539	Evi5l	459	-0.31
Fbxo31	76454	F-box protein 31	Fbxo31	1556	1.6144	Fbxo31	141	0.62
Fkbp5	14229	FK506 binding protein 5	Fkbp5	222	7.4127	Fkbp5	115	0.7
Fmo2	55990	flavin containing monooxygenase 2	Fmo2	631	3.1059	Fmo2	224	0.5
Fth1	14319	ferritin heavy polypeptide 1	Fth1	1418	1.7029	Fth1	80	0.85
Ftl1	14325	ferritin light polypeptide 1	Ftl1	1034	2.0648	Ftl1	150	0.6
Ggt5	23887	gamma-glutamyltransferase 5	Ggt5	1117	1.9629	Ggt5	50	0.99
Gja1	14609	gap junction protein, alpha 1	Gja1	963	-2.1871	Gja1	157	0.59
Glul	14645	glutamate-ammonia ligase (glutamine synthetase)	Glul	976	2.1705	Glul	260	0.47
Gnai3	14679	guanine nucleotide binding protein (G protein), alpha inhibiting 3	Gnai3	1487	1.6575	Gnai3	161	0.58
Gucy1a2	234889	guanylate cyclase 1, soluble, alpha 2	Gucy1a2	1664	-1.5519	Gucy1a2	595	0.2
H6pd	100198	hexose-6-phosphate dehydrogenase (glucose 1-dehydrogenase)	H6pd	1203	1.8674	H6pd	337	0.4
Hmgcs2	15360	3-hydroxy-3-methylglutaryl-Coenzyme A synthase 2	Hmgcs2	847	2.4284	Hmgcs2	17	1.65
Hp	15439	haptoglobin	Hp	13	77.7085	Hp	11	1.81
Hsd11b1	15483	hydroxysteroid 11-beta dehydrogenase 1	Hsd11b1	727	2.7302	Hsd11b1	150	0.6
Hspa4l	18415	heat shock protein 4 like	Hspa4l	1498	-1.6529	Hspa4l	362	-0.38
Hsph1	15505	heat shock 105kDa/110kDa protein 1	Hsph1	1060	-2.0307	Hsph1	168	-0.57
Icam1	15894	intercellular adhesion molecule 1	Icam1	955	2.2115	Icam1	186	0.54
Ifi204	15951	interferon activated gene 204	Ifi204	391	4.5441	Ifi204	337	0.4
Ifngr2	15980	interferon gamma receptor 2	Ifngr2	1480	-1.6632	Ifngr2	73	0.9
Igfbp4	16010	insulin-like growth factor binding protein 4	Igfbp4	1229	1.8417	Igfbp4	432	0.33
Irgq	210146	immunity-related GTPase family, Q	Irgq	1693	-1.539	Irgq	205	-0.52
Isyna1	71780	myo-inositol 1-phosphate synthase A1	Isyna1	1079	2.0153	Isyna1	99	0.76
Itih3	16426	inter-alpha trypsin inhibitor, heavy chain 3	Itih3	218	7.6211	Itih3	16	1.66
Itih4	16427	inter alpha-trypsin inhibitor, heavy chain 4	Itih4	76	17.6305	Itih4	47	1.01
Itih4	16427	inter alpha-trypsin inhibitor, heavy chain 4				Itih4	50	0.99
Klf4	16600	Kruppel-like factor 4 (gut)	Klf4	1099	1.9834	Klf4	168	0.57
Lcn2	16819	lipocalin 2	Lcn2	47	26.5935	Lcn2	13	1.69
Limd1	29806	LIM domains containing 1	Limd1	1759	1.5105	Limd1	450	0.32
Lrrc20	216011	leucine rich repeat containing 20	Lrrc20	1204	-1.8661	Lrrc20	141	-0.62
Map7d1	245877	MAP7 domain containing 1	Map7d1	1594	-1.5889	Map7d1	362	-0.38
Mgl2	216864	macrophage galactose N-acetyl-galactosamine specific lectin 2	Mgl2	871	2.3636	Mgl2	224	0.5
Mgp	17313	matrix Gla protein	Mgp	822	2.4794	Mgp	450	0.32
Mmachc	67096	methylmalonic aciduria cblC type, with homocystinuria	Mmachc	1599	-1.5856	Mmachc	127	-0.66
Mrc1	17533	mannose receptor, C type 1	Mrc1	733	2.7057	Mrc1	260	0.47
Msr1	20288	macrophage scavenger receptor 1	Msr1	189	8.7362	Msr1	86	0.8
Mt1	17748	metallothionein 1	Mt1	324	5.3517	Mt1	27	1.28
Mt2	17750	metallothionein 2	Mt2	64	20.196	Mt2	18	1.47
Myh7	140781	myosin, heavy polypeptide 7, cardiac muscle, beta	Myh7	30	39.6982	Myh7	29	1.24
Myo1g	246177	myosin IG	Myo1g	620	3.1449	Myo1g	234	0.49
Ndrg1	17988	N-myc downstream regulated gene 1	Ndrg1	1156	1.9185	Ndrg1	389	0.36
Ngp	18054	neutrophilic granule protein	Ngp	28	41.9326	Ngp	10	1.87
Npl	74091	N-acetylneuraminate pyruvate lyase	Npl	369	4.8199	Npl	582	0.21
Nt5dc2	70021	5'-nucleotidase domain containing 2	Nt5dc2	1392	-1.7195	Nt5dc2	582	-0.21
Oscp1	230751	organic solute carrier partner 1	Oscp1	1321	1.7654	Oscp1	63	0.93
Pdcd4	18569	programmed cell death 4	Pdcd4	1543	1.6245	Pdcd4	123	0.67
Phyhd1	227696	phytanoyl-CoA dioxygenase domain containing 1	Phyhd1	1322	1.7642	Phyhd1	161	0.58
Plcb1	18795	phospholipase C, beta 1	Plcb1	1301	1.7802	Plcb1	415	0.34
Plek2	27260	pleckstrin 2	Plek2	394	4.4971	Plek2	32	1.2
Plin2	11520	perilipin 2	Plin2	1599	1.5856	Plin2	348	-0.39
Plin4	57435	perilipin 4	Plin4	1301	1.7802	Plin4	306	0.42
Ppp2r3a	235542	protein phosphatase 2, regulatory subunit B'', alpha	Ppp2r3a	1483	-1.6609	Ppp2r3a	362	-0.38
Prkab2	108097	protein kinase, AMP-activated, beta 2 non-catalytic subunit	Prkab2	1166	-1.9079	Prkab2	389	-0.36
Ptma	19231	prothymosin alpha	Ptma	1327	1.7605	Ptma	348	0.39
Rab4b	19342	RAB4B, member RAS oncogene family	Rab4b	1596	1.5867	Rab4b	504	0.28
Rpl35a	57808	ribosomal protein L35A	Rpl35a	1274	1.805	Rpl35a	274	-0.45
Rpl38	67671	ribosomal protein L38	Rpl38	1333	1.7569	Rpl38	567	-0.23
S100a13	20196	S100 calcium binding protein A13	S100a13	1753	1.5126	S100a13	234	0.49
Saa1	20208	serum amyloid A 1	Saa1	59	21.0537	Saa1	1	2.63
Sacs	50720	sacsin	Sacs	653	-2.9918	Sacs	491	-0.29
Sema7a	20361	sema domain, immunoglobulin domain (Ig), and GPI membrane anchor, (semaphorin) 7A	Sema7a	1339	1.7508	Sema7a	115	0.7
Serpina3g	20715	serine (or cysteine) peptidase inhibitor, clade A, member 3G	Serpina3g	95	14.3801	Serpina3g	127	0.66
Serpina3m	20717	serine (or cysteine) peptidase inhibitor, clade A, member 3M	Serpina3m	11	88.8931	Serpina3m	23	1.34
Serpina3n	20716	serine (or cysteine) peptidase inhibitor, clade A, member 3N	Serpina3n	57	21.7659	Serpina3n	12	1.75
Serpinh1	12406	serine (or cysteine) peptidase inhibitor, clade H, member 1	Serpinh1	1365	-1.7375	Serpinh1	234	-0.49
Slc2a1	20525	solute carrier family 2 (facilitated glucose transporter), member 1	Slc2a1	1492	1.654	Slc2a1	157	0.59
Spp1	20750	secreted phosphoprotein 1	Spp1	5	179.52	Spp1	3	2.36
Sult1a1	20887	sulfotransferase family 1A, phenol-preferring, member 1	Sult1a1	596	3.2603	Sult1a1	76	0.89
Sync	68828	syncoilin	Sync	1697	-1.5369	Sync	618	-0.15
Tgfbi	21810	transforming growth factor, beta induced	Tgfbi	710	2.7645	Tgfbi	161	0.58
Tinagl1	94242	tubulointerstitial nephritis antigen-like 1	Tinagl1	994	2.1317	Tinagl1	306	0.42
Tlr13	279572	toll-like receptor 13	Tlr13	309	5.5983	Tlr13	63	0.93
Tmem35a	67564	transmembrane protein 35A	Tmem35	993	-2.1361	Tmem35a	541	0.25
Tpd52	21985	tumor protein D52	Tpd52	1587	1.5922	Tpd52	554	0.24
Trp53i11	277414	transformation related protein 53 inducible protein 11	Trp53i11	800	-2.5333	Trp53i11	285	-0.44
Ttn	22138	titin	Ttn	1051	-2.0449	Ttn	177	0.56
Unc45b	217012	unc-45 myosin chaperone B	Unc45b	1693	-1.539	Unc45b	246	-0.48
Wnk1	232341	WNK lysine deficient protein kinase 1	Wnk1	1120	-1.9588	Wnk1	518	-0.27
Xdh	22436	xanthine dehydrogenase	Xdh	777	2.5973	Xdh	377	0.37

### Sheet: Skeletal Muscle
Skeletal Muscle. Bioset 1: RNAseq. Bioset 2: Proteomics
Gene	EntrezGene ID	Description	Bioset1 Imported ID	Bioset1 Rank	Fold Change 1	Bioset2 Imported ID	Bioset2 Rank	Fold Change 2
3425401B19Rik	100504518	RIKEN cDNA 3425401B19 gene	3425401B19Rik	4589	1.5572	3425401B19Rik	210	1.1567
Aacs	78894	acetoacetyl-CoA synthetase	Aacs	1396	2.7895	Aacs	3	-6.1475
Abca8b	27404	ATP-binding cassette, sub-family A (ABC1), member 8b	Abca8b	4346	-1.5955	Abca8b	211	-1.1487
Abra	223513	actin-binding Rho activating protein	Abra	1147	3.0823	Abra	30	1.879
Aimp2	231872	aminoacyl tRNA synthetase complex-interacting multifunctional protein 2	Aimp2	2128	-2.2532	Aimp2	19	-2.1585
Asb11	68854	ankyrin repeat and SOCS box-containing 11	Asb11	701	4.0139	Asb11	21	2.0994
Aspscr1	68938	alveolar soft part sarcoma chromosome region, candidate 1 (human)	Aspscr1	1272	2.9221	Aspscr1	166	1.2397
Cat	12359	catalase	Cat	3559	1.7544	Cat	113	1.366
Cavin1	19285	caveolae associated 1	Ptrf	4630	-1.5508	Ptrf	132	1.3104
Cc2d1a	212139	coiled-coil and C2 domain containing 1A	Cc2d1a	3468	1.7814	Cc2d1a	144	1.2834
Ccdc50	67501	coiled-coil domain containing 50	Ccdc50	2399	-2.1361	Ccdc50	180	-1.2226
Cct3	12462	chaperonin containing Tcp1, subunit 3 (gamma)	Cct3	4792	1.5241	Cct3	173	-1.2311
Chad	12643	chondroadherin	Chad	100	-13.005	Chad	166	-1.2397
Col18a1	12822	collagen, type XVIII, alpha 1	Col18a1	1196	-3.0168	Col18a1	22	-2.0705
Col18a1	12822	collagen, type XVIII, alpha 1				Col18a1	180	1.2226
Copg1	54161	coatomer protein complex, subunit gamma 1	Copg1	4577	1.5594	Copg1	162	-1.2483
Ctsd	13033	cathepsin D	Ctsd	2936	1.9332	Ctsd	67	1.5263
Dnajb6	23950	DnaJ heat shock protein family (Hsp40) member B6	Dnajb6	1923	2.3768	Dnajb6	76	1.4845
Dyrk1b	13549	dual-specificity tyrosine-(Y)-phosphorylation regulated kinase 1b	Dyrk1b	4739	-1.5326	Dyrk1b	44	-1.7171
Eci2	23986	enoyl-Coenzyme A delta isomerase 2	Eci2	1900	2.3916	Eci2	106	1.3947
Eef2	13629	eukaryotic translation elongation factor 2	Eef2	3978	1.6632	Eef2	162	-1.2483
Eif3a	13669	eukaryotic translation initiation factor 3, subunit A	Eif3a	1479	2.7094	Eif3a	137	-1.3013
Eif3c	56347	eukaryotic translation initiation factor 3, subunit C	Eif3c	2895	1.9453	Eif3c	147	-1.2746
Eif3d	55944	eukaryotic translation initiation factor 3, subunit D	Eif3d	3003	1.9132	Eif3d	151	-1.2658
Eif4ebp1	13685	eukaryotic translation initiation factor 4E binding protein 1	Eif4ebp1	138	10.5561	Eif4ebp1	18	2.1735
Eprs	107508	glutamyl-prolyl-tRNA synthetase	Eprs	2535	2.0777	Eprs	88	-1.4439
Fkbp5	14229	FK506 binding protein 5	Fkbp5	241	7.3819	Fkbp5	117	1.3566
Fxr2	23879	fragile X mental retardation, autosomal homolog 2	Fxr2	2149	2.2439	Fxr2	147	-1.2746
Gaa	14387	glucosidase, alpha, acid	Gaa	1391	2.7934	Gaa	100	1.4044
Gcn1l1	231659	GCN1 general control of amino-acid synthesis 1-like 1 (yeast)	Gcn1l1	1271	2.9241	Gcn1	199	-1.181
Gda	14544	guanine deaminase	Gda	1686	2.5315	Gda	100	1.4044
Glul	14645	glutamate-ammonia ligase (glutamine synthetase)	Glul	460	5.0281	Glul	58	1.6021
Gnl3	30877	guanine nucleotide binding protein-like 3 (nucleolar)	Gnl3	918	3.5089	Gnl3	44	1.7171
Gsk3b	56637	glycogen synthase kinase 3 beta	Gsk3b	1525	2.6647	Gsk3b	166	1.2397
Hdlbp	110611	high density lipoprotein (HDL) binding protein	Hdlbp	4242	1.6144	Hdlbp	95	-1.4142
Hnrnpf	98758	heterogeneous nuclear ribonucleoprotein F	Hnrnpf	1619	2.5883	Hnrnpf	117	1.3566
Hpx	15458	hemopexin	Hpx	119	-11.9505	Hpx	92	1.434
Hsp90ab1	15516	heat shock protein 90 alpha (cytosolic), class B member 1	Hsp90ab1	2943	1.9305	Hsp90ab1	195	-1.1892
Iars	105148	isoleucine-tRNA synthetase	Iars	2877	1.9521	Iars	173	-1.2311
Itih4	16427	inter alpha-trypsin inhibitor, heavy chain 4	Itih4	651	4.1641	Itih4	27	1.9185
Jph2	59091	junctophilin 2	Jph2	1442	-2.7378	Jph2	173	1.2311
Ktn1	16709	kinectin 1	Ktn1	2769	1.9889	Ktn1	195	-1.1892
Ky	16716	kyphoscoliosis peptidase	Ky	275	-6.8353	Ky	14	-2.7321
Lars	107045	leucyl-tRNA synthetase	Lars	2977	1.9199	Lars	218	-1.1329
Lrg1	76905	leucine-rich alpha-2-glycoprotein 1	Lrg1	967	3.3987	Lrg1	6	4.7899
Lrrc2	74249	leucine rich repeat containing 2	Lrrc2	2133	2.2501	Lrrc2	121	1.3472
Mars	216443	methionine-tRNA synthetase	Mars	3375	1.8025	Mars	132	-1.3104
Mat2a	232087	methionine adenosyltransferase II, alpha	Mat2a	2983	-1.9185	Mat2a	192	-1.1975
Mt1	17748	metallothionein 1	Mt1	18	33.1285	Mt1	9	3.7842
Myo18b	74376	myosin XVIIIb	Myo18b	1005	3.3265	Myo18b	158	-1.257
Nemf	66244	nuclear export mediator factor	Nemf	3142	1.8674	Nemf	199	-1.181
Palld	72333	palladin, cytoskeletal associated protein	Palld	2726	-2.0069	Palld	78	-1.4641
Pdk4	27273	pyruvate dehydrogenase kinase, isoenzyme 4	Pdk4	295	6.4755	Pdk4	8	4.0278
Pdlim5	56376	PDZ and LIM domain 5	Pdlim5	4556	1.5627	Pdlim5	184	1.2142
Ppp1r1a	58200	protein phosphatase 1, regulatory (inhibitor) subunit 1A	Ppp1r1a	3320	1.815	Ppp1r1a	100	1.4044
Ppt1	19063	palmitoyl-protein thioesterase 1	Ppt1	2528	-2.0806	Ppt1	78	1.4641
Pptc7	320717	PTC7 protein phosphatase homolog	Pptc7	2375	-2.1435	Pptc7	132	1.3104
Psme1	19186	proteasome (prosome, macropain) activator subunit 1 (PA28 alpha)	Psme1	3074	-1.8921	Psme1	166	-1.2397
Pstpip2	19201	proline-serine-threonine phosphatase-interacting protein 2	Pstpip2	3538	1.7617	Pstpip2	16	2.5491
Qtrt1	60507	queuine tRNA-ribosyltransferase catalytic subunit 1	Qtrt1	4827	1.5189	Qtrt1	117	1.3566
Rbfox2	93686	RNA binding protein, fox-1 homolog (C. elegans) 2	Rbfox2	3486	-1.7765	Rbfox2	205	-1.1728
Retreg1	66270	reticulophagy regulator 1	Fam134b	127	11.3059	Fam134b	39	1.8025
Rilp	280408	Rab interacting lysosomal protein	Rilp	3651	-1.7315	Rilp	219	1.1251
Rpl18a	76808	ribosomal protein L18A	Rpl18a	4678	1.5433	Rpl18a	34	-1.8532
Rps9	76846	ribosomal protein S9	Rps9	4884	1.5084	Rps9	125	-1.3287
Scaf11	72193	SR-related CTD-associated factor 11	Scaf11	1765	2.476	Scaf11	70	1.5157
Serpina3n	20716	serine (or cysteine) peptidase inhibitor, clade A, member 3N	Serpina3n	168	9.5533	Serpina3n	12	3.0314
Serpinf1	20317	serine (or cysteine) peptidase inhibitor, clade F, member 1	Serpinf1	447	-5.1444	Serpinf1	113	-1.366
Slc27a1	26457	solute carrier family 27 (fatty acid transporter), member 1	Slc27a1	4170	1.6279	Slc27a1	137	1.3013
Smox	228608	spermine oxidase	Smox	985	-3.3613	Smox	151	-1.2658
Smtn	29856	smoothelin	Smtn	1135	-3.1059	Smtn	162	-1.2483
Snap29	67474	synaptosomal-associated protein 29	Snap29	2351	2.154	Snap29	166	-1.2397
Sypl2	17306	synaptophysin-like 2	Sypl2	905	-3.5284	Sypl2	166	1.2397
Tacc2	57752	transforming, acidic coiled-coil containing protein 2	Tacc2	757	3.8879	Tacc2	88	1.4439
Tfrc	22042	transferrin receptor	Tfrc	234	-7.6	Tfrc	20	-2.1435
Tinagl1	94242	tubulointerstitial nephritis antigen-like 1	Tinagl1	3353	1.8075	Tinagl1	125	1.3287
Tor1aip1	208263	torsin A interacting protein 1	Tor1aip1	3015	1.9106	Tor1aip1	123	1.3379
Trim63	433766	tripartite motif-containing 63	Trim63	91	14.3105	Trim63	10	3.5308
Uggt1	320011	UDP-glucose glycoprotein glucosyltransferase 1	Uggt1	1512	2.6759	Uggt1	224	-1.1173
Usp13	72607	ubiquitin specific peptidase 13 (isopeptidase T-3)	Usp13	4002	1.6586	Usp13	11	-3.5064
Zfand5	22682	zinc finger, AN1-type domain 5	Zfand5	1442	2.7378	Zfand5	5	5.0281
